# Integrated longitudinal multi-omics study identifies immune programs associated with COVID-19 severity and mortality in 1152 hospitalized participants

**DOI:** 10.1101/2023.11.03.565292

**Authors:** Jeremy P. Gygi, Cole Maguire, Ravi K. Patel, Pramod Shinde, Anna Konstorum, Casey P. Shannon, Leqi Xu, Annmarie Hoch, Naresh Doni Jayavelu, IMPACC Network, Elias K. Haddad, Elaine F. Reed, Monica Kraft, Grace A. McComsey, Jordan Metcalf, Al Ozonoff, Denise Esserman, Charles B. Cairns, Nadine Rouphael, Steven E. Bosinger, Seunghee Kim-Schulze, Florian Krammer, Lindsey B. Rosen, Harm van Bakel, Michael Wilson, Walter Eckalbar, Holden Maecker, Charles R. Langelier, Hanno Steen, Matthew C. Altman, Ruth R. Montgomery, Ofer Levy, Esther Melamed, Bali Pulendran, Joann Diray-Arce, Kinga K. Smolen, Gabriela K. Fragiadakis, Patrice M. Becker, Alison D. Augustine, Rafick P. Sekaly, Lauren I. R. Ehrlich, Slim Fourati, Bjoern Peters, Steven H. Kleinstein, Leying Guan

## Abstract

Hospitalized COVID-19 patients exhibit diverse clinical outcomes, with some individuals diverging over time even though their initial disease severity appears similar. A systematic evaluation of molecular and cellular profiles over the full disease course can link immune programs and their coordination with progression heterogeneity. In this study, we carried out deep immunophenotyping and conducted longitudinal multi-omics modeling integrating ten distinct assays on a total of 1,152 IMPACC participants and identified several immune cascades that were significant drivers of differential clinical outcomes. Increasing disease severity was driven by a temporal pattern that began with the early upregulation of immunosuppressive metabolites and then elevated levels of inflammatory cytokines, signatures of coagulation, NETosis, and T-cell functional dysregulation. A second immune cascade, predictive of 28-day mortality among critically ill patients, was characterized by reduced total plasma immunoglobulins and B cells, as well as dysregulated IFN responsiveness. We demonstrated that the balance disruption between IFN-stimulated genes and IFN inhibitors is a crucial biomarker of COVID-19 mortality, potentially contributing to the failure of viral clearance in patients with fatal illness. Our longitudinal multi-omics profiling study revealed novel temporal coordination across diverse omics that potentially explain disease progression, providing insights that inform the targeted development of therapies for hospitalized COVID-19 patients, especially those critically ill.
