## Supplementary Tables for "Integrated longitudinal multi-omics study identifies immune programs associated with COVID-19 severity and mortality in 1152 hospitalized participants": TableS1.xlsx

### Sheet: Sheet1
		Overall (n=613)	Trajectory Group 1 (n=136)	Trajectory Group 2 (n=157)	Trajectory Group 3 (n=162)	Trajectory Group 4 (n=106)	Trajectory Group 5 (n=52)	Overall p.value
Age at enrollment (years), median (IQR)		61.0 (19.0)	56.0 (20.0)	60.0 (17.0)	60.5 (20.0)	63.5 (15.0)	70.0 (16.0)	<.001
Sex at birth	Male	364 (59%)	74 (54%)	98 (62%)	86 (53%)	70 (66%)	36 (69%)	0.069
	Female	249 (41%)	62 (46%)	59 (38%)	76 (47%)	36 (34%)	16 (31%)
Race	White	337 (55%)	64 (47%)	83 (53%)	100 (62%)	56 (53%)	34 (65%)	0.014
	Black	133 (22%)	41 (30%)	40 (25%)	31 (19%)	13 (12%)	8 (15%)
	Asian	19 (3%)	3 (2%)	3 (2%)	6 (4%)	6 (6%)	1 (2%)
	Unknown	24 (4%)	3 (2%)	7 (4%)	4 (2%)	5 (5%)	5 (10%)
Ethnicity	Non-Hispanic	417 (68%)	99 (73%)	114 (73%)	108 (67%)	65 (61%)	31 (60%)	0.064
	Hispanic	163 (27%)	34 (25%)	35 (22%)	47 (29%)	33 (31%)	14 (27%)
	Unknown	33 (5%)	3 (2%)	8 (5%)	7 (4%)	8 (8%)	7 (13%)
Comorbidities, No. (%)	None	31 (5%)	8 (6%)	4 (3%)	13 (8%)	5 (5%)	1 (2%)	0.044
	Hypertension	372 (61%)	77 (57%)	103 (66%)	86 (53%)	67 (63%)	39 (75%)	0.024
	Diabetes	227 (37%)	53 (39%)	55 (35%)	51 (31%)	44 (42%)	24 (46%)	0.249
	Chronic lung disease1	143 (23%)	18 (13%)	35 (22%)	45 (28%)	22 (21%)	23 (44%)	<.001
	Asthma	96 (16%)	28 (21%)	22 (14%)	21 (13%)	19 (18%)	6 (12%)	0.309
	Chronic cardiac disease	162 (26%)	31 (23%)	44 (28%)	44 (27%)	23 (22%)	20 (38%)	0.18
	Chronic kidney disease	87 (14%)	13 (10%)	21 (13%)	30 (19%)	9 (8%)	14 (27%)	0.005
	Chronic liver disease	31 (5%)	6 (4%)	8 (5%)	5 (3%)	10 (9%)	2 (4%)	0.213
	Chronic neurological disorder	75 (12%)	17 (13%)	19 (12%)	17 (10%)	11 (10%)	11 (21%)	0.324
	Organ Transplantation	22 (4%)	2 (1%)	4 (3%)	10 (6%)	3 (3%)	3 (6%)	0.18
	HIV/AIDS	10 (2%)	2 (1%)	4 (3%)	3 (2%)	1 (1%)	0 (0%)	0.723
	Malignancy	63 (10%)	14 (10%)	16 (10%)	12 (7%)	13 (12%)	8 (15%)	0.497
	Drug or alcohol use	45 (7%)	15 (11%)	11 (7%)	9 (6%)	7 (7%)	3 (6%)	0.437
	Smoking/Vaping2	204 (33%)	45 (33%)	51 (32%)	52 (32%)	34 (32%)	22 (42%)	0.712
BMI Category in Kg/m2	Overweight (25.1-29.9)	160 (26%)	43 (32%)	40 (25%)	37 (23%)	31 (29%)	9 (17%)	0.121
	Class 1-2 Obesity (30-39.9)	242 (39%)	51 (38%)	73 (46%)	58 (36%)	40 (38%)	20 (38%)
	Class 3 Obesity (40+)	99 (16%)	21 (15%)	19 (12%)	32 (20%)	16 (15%)	11 (21%)
	Missing	26 (4%)	5 (4%)	7 (4%)	10 (6%)	4 (4%)	0 (0%)
Symptom onset to hospitalization (days), median (IQR)		7.0 (6.0)	7.0 (6.0)	7.0 (6.0)	8.0 (7.0)	6.0 (4.0)	5.5 (5.0)	0.028
Symptom onset to hospitalization (days)	≤3	115 (19%)	30 (22%)	34 (22%)	25 (15%)	16 (15%)	10 (19%)	0.006
	2023-04-07	177 (29%)	35 (26%)	45 (29%)	38 (23%)	41 (39%)	18 (35%)
	2023-08-14	165 (27%)	40 (29%)	47 (30%)	56 (35%)	13 (12%)	9 (17%)
	>14	34 (6%)	5 (4%)	4 (3%)	13 (8%)	9 (8%)	3 (6%)
	Unknown	122 (20%)	26 (19%)	27 (17%)	30 (19%)	27 (25%)	12 (23%)
	Missing
Level of respiratory support	Mechanically ventilated or ECMO	59 (10%)	1 (1%)	4 (3%)	3 (2%)	32 (30%)	19 (37%)	<.001
	Non-invasive ventilation or high flow O2	152 (25%)	4 (3%)	25 (16%)	37 (23%)	63 (59%)	23 (44%)
	Supplemental oxygen (not high flow)	271 (44%)	57 (42%)	100 (64%)	97 (60%)	10 (9%)	7 (13%)
	None	129 (21%)	73 (54%)	28 (18%)	24 (15%)	1 (1%)	3 (6%)
	Missing	2 (0%)	1 (1%)	0 (0%)	1 (1%)	0 (0%)	0 (0%)
SpO2/FiO2 ratio category at lowest saturation	235 or lower	139 (23%)	1 (1%)	19 (12%)	20 (12%)	60 (57%)	39 (75%)	<.001
	236-315	109 (18%)	9 (7%)	36 (23%)	46 (28%)	14 (13%)	4 (8%)
	315 or higher	325 (53%)	117 (86%)	94 (60%)	87 (54%)	22 (21%)	5 (10%)
	Missing	40 (7%)	9 (7%)	8 (5%)	9 (6%)	10 (9%)	4 (8%)
SOFA Score, median (IQR)		0.0 (2.0)	0.0 (1.0)	0.0 (1.0)	0.0 (2.0)	2.0 (5.0)	3.0 (7.0)	<.001
Radiographic findings on chest imaging	No infiltrates	147 (26%)	49 (42%)	50 (34%)	29 (19%)	13 (13%)	6 (12%)	<.001
	Unilateral infiltrates	59 (10%)	9 (8%)	18 (12%)	18 (12%)	10 (10%)	4 (8%)
	Bilateral infiltrates	366 (64%)	60 (51%)	80 (54%)	106 (69%)	81 (78%)	39 (80%)
	Unknown/Missing	1 (0%)	0 (0%)	1 (1%)	0 (0%)	0 (0%)	0 (0%)
Abnormal Lymphocyte count	<500/microliter	80 (13%)	7 (5%)	14 (9%)	23 (14%)	21 (20%)	15 (29%)	<.001
Abnormal Platelets	<100,000/microliter	27 (4%)	3 (2%)	4 (3%)	9 (6%)	6 (6%)	5 (10%)	0.13
Abnormal D-dimer	>0.5 mg/L	304 (50%)	63 (46%)	76 (48%)	78 (48%)	57 (54%)	30 (58%)	0.573
Abnormal ALT	>1.5x site-specific upper limit of normal	63 (10%)	10 (7%)	25 (16%)	14 (9%)	11 (10%)	3 (6%)	0.081
Abnormal Creatinine	>=1.5 mg/dL	83 (14%)	12 (9%)	16 (10%)	20 (12%)	20 (19%)	15 (29%)	0.002
Abnormal CRP	>=10 mg/L	274 (45%)	48 (35%)	78 (50%)	71 (44%)	53 (50%)	24 (46%)	0.101
Abnormal Troponin	>0.4 ng/mL	61 (10%)	14 (10%)	14 (9%)	10 (6%)	11 (10%)	12 (23%)	0.012
