## Supplementary Tables for "Integrated longitudinal multi-omics study identifies immune programs associated with COVID-19 severity and mortality in 1152 hospitalized participants": TableS2.xlsx

### Sheet: Sheet1
		Overall (n=1152)	Training Cohort (n=539)	Testing Cohort (n=613)	Overall p.value
Age at enrollment (years), median (IQR)		59.0 (20.0)	57.0 (22.0)	61.0 (19.0)	0.009
Sex at birth	Male	704 (61%)	340 (63%)	364 (59%)	0.199
	Female	448 (39%)	199 (37%)	249 (41%)
Race	White	557 (48%)	220 (41%)	337 (55%)	<.001
	Black	254 (22%)	121 (22%)	133 (22%)
	Asian	51 (4%)	32 (6%)	19 (3%)
	Unknown	42 (4%)	18 (3%)	24 (4%)
Ethnicity	Non-Hispanic	745 (65%)	328 (61%)	417 (68%)	<.001
	Hispanic	359 (31%)	196 (36%)	163 (27%)
	Unknown	48 (4%)	15 (3%)	33 (5%)
Comorbidities, No. (%)	None	67 (6%)	36 (7%)	31 (5%)	0.524
	Hypertension	673 (58%)	301 (56%)	372 (61%)	0.096
	Diabetes	425 (37%)	198 (37%)	227 (37%)	0.917
	Chronic lung disease1	232 (20%)	89 (17%)	143 (23%)	0.004
	Asthma	173 (15%)	77 (14%)	96 (16%)	0.515
	Chronic cardiac disease	311 (27%)	149 (28%)	162 (26%)	0.643
	Chronic kidney disease	176 (15%)	89 (17%)	87 (14%)	0.275
	Chronic liver disease	57 (5%)	26 (5%)	31 (5%)	0.855
	Chronic neurological disorder	142 (12%)	67 (12%)	75 (12%)	0.92
	Organ Transplantation	58 (5%)	36 (7%)	22 (4%)	0.017
	HIV/AIDS	20 (2%)	10 (2%)	10 (2%)	0.772
	Malignancy	118 (10%)	55 (10%)	63 (10%)	0.967
	Drug or alcohol use	86 (7%)	41 (8%)	45 (7%)	0.864
	Smoking/Vaping2	374 (32%)	170 (32%)	204 (33%)	0.529
BMI Category in Kg/m2	Overweight (25.1-29.9)	296 (26%)	136 (25%)	160 (26%)	0.109
	Class 1-2 Obesity (30-39.9)	470 (41%)	228 (42%)	242 (39%)
	Class 3 Obesity (40+)	166 (14%)	67 (12%)	99 (16%)
	Missing	43 (4%)	17 (3%)	26 (4%)
Symptom onset to hospitalization (days), median (IQR)		7.0 (7.0)	7.0 (7.0)	7.0 (6.0)	0.839
Symptom onset to hospitalization (days)	≤3	238 (21%)	123 (23%)	115 (19%)	0.084
	2023-04-07	323 (28%)	146 (27%)	177 (29%)
	2023-08-14	303 (26%)	138 (26%)	165 (27%)
	>14	79 (7%)	45 (8%)	34 (6%)
	Unknown	208 (18%)	86 (16%)	122 (20%)
	Missing	1 (0%)	1 (0%)	0 (0%)
Level of respiratory support	Mechanically ventilated or ECMO	136 (12%)	77 (14%)	59 (10%)	0.018
	Non-invasive ventilation or high flow O2	266 (23%)	114 (21%)	152 (25%)
	Supplemental oxygen (not high flow)	485 (42%)	214 (40%)	271 (44%)
	None	263 (23%)	134 (25%)	129 (21%)
	Missing	2 (0%)	0 (0%)	2 (0%)
Clinical trajectory group	1	255 (22%)	119 (22%)	136 (22%)	0.156
	2	306 (27%)	149 (28%)	157 (26%)
	3	272 (24%)	110 (20%)	162 (26%)
	4	212 (18%)	106 (20%)	106 (17%)
	5	107 (9%)	55 (10%)	52 (8%)
SpO2/FiO2 ratio category at lowest saturation	235 or lower	270 (23%)	131 (24%)	139 (23%)	0.009
	236-315	179 (16%)	70 (13%)	109 (18%)
	315 or higher	644 (56%)	319 (59%)	325 (53%)
	Missing	59 (5%)	19 (4%)	40 (7%)
SOFA Score, median (IQR)		1.0 (2.0)	1.0 (3.0)	0.0 (2.0)	<.001
Radiographic findings on chest imaging	No infiltrates	293 (27%)	146 (28%)	147 (26%)	0.261
	Unilateral infiltrates	102 (9%)	43 (8%)	59 (10%)
	Bilateral infiltrates	690 (63%)	324 (63%)	366 (64%)
	Unknown/Missing	5 (0%)	4 (1%)	1 (0%)
Abnormal Lymphocyte count	<500/microliter	139 (12%)	59 (11%)	80 (13%)	0.274
Abnormal Platelets	<100,000/microliter	58 (5%)	31 (6%)	27 (4%)	0.297
Abnormal D-dimer	>0.5 mg/L	592 (51%)	288 (53%)	304 (50%)	0.193
Abnormal ALT	>1.5x site-specific upper limit of normal	199 (17%)	136 (25%)	63 (10%)	<.001
Abnormal Creatinine	>=1.5 mg/dL	183 (16%)	100 (19%)	83 (14%)	0.02
Abnormal CRP	>=10 mg/L	493 (43%)	219 (41%)	274 (45%)	0.164
Abnormal Troponin	>0.4 ng/mL	95 (8%)	34 (6%)	61 (10%)	0.025
