## Supplementary Tables for "Integrated longitudinal multi-omics study identifies immune programs associated with COVID-19 severity and mortality in 1152 hospitalized participants": TableS4.csv

	Test	Factor	pval	adj_pval	direction
1	Visit1_ordinal	Factor1	2.0332097695122e-31	1.42324683865854e-30	Severe
2	Visit1_ordinal	Factor2	0.0587644284852601	0.0685584998994701	Mild
3	Visit1_ordinal	Factor3	1.94211172384706e-06	4.53159402230981e-06	Severe
4	Visit1_ordinal	Factor4	0.144329632055406	0.144329632055406	Severe
5	Visit1_ordinal	Factor5	7.5132609278716e-07	2.62964132475506e-06	Severe
6	Visit1_ordinal	Factor6	0.000878650156071753	0.00123011021850045	Severe
7	Visit1_ordinal	Factor7	3.56154687730693e-05	6.23270703528713e-05	Severe
8	Visit1_1vs2	Factor1	6.25344595892647e-11	4.37741217124853e-10	Severe
9	Visit1_1vs2	Factor2	0.00235317990696533	0.00823612967437867	Mild
10	Visit1_1vs2	Factor3	0.124841988507795	0.21847347988864	Mild
11	Visit1_1vs2	Factor4	0.457205024712519	0.640087034597526	Severe
12	Visit1_1vs2	Factor5	0.668193880047617	0.779559526722219	Mild
13	Visit1_1vs2	Factor6	0.820723757641692	0.820723757641692	Severe
14	Visit1_1vs2	Factor7	0.0133424876388827	0.031132471157393	Severe
15	Visit1_2vs3	Factor1	0.0105897452662315	0.0741282168636204	Mild
16	Visit1_2vs3	Factor2	0.365478723990414	0.639587766983224	Mild
17	Visit1_2vs3	Factor3	0.0869242599934996	0.304234909977249	Severe
18	Visit1_2vs3	Factor4	0.92522530690574	0.92522530690574	Severe
19	Visit1_2vs3	Factor5	0.529564910679525	0.681428257132872	Severe
20	Visit1_2vs3	Factor6	0.133035897028187	0.31041709306577	Severe
21	Visit1_2vs3	Factor7	0.584081363256748	0.681428257132872	Severe
22	Visit1_3vs4	Factor1	7.31419549814983e-15	5.11993684870488e-14	Severe
23	Visit1_3vs4	Factor2	0.897939656335454	0.897939656335454	Mild
24	Visit1_3vs4	Factor3	1.91484209757989e-05	6.70194734152963e-05	Severe
25	Visit1_3vs4	Factor4	0.214545077748897	0.300363108848455	Mild
26	Visit1_3vs4	Factor5	0.000851185437092148	0.00198609935321501	Severe
27	Visit1_3vs4	Factor6	0.0200240841678648	0.0350421472937634	Severe
28	Visit1_3vs4	Factor7	0.346876669999284	0.404689448332498	Severe
29	Visit1_4vs5	Factor1	0.0208837855116959	0.0487288328606237	Severe
30	Visit1_4vs5	Factor2	0.0200787975261907	0.0487288328606237	Severe
31	Visit1_4vs5	Factor3	0.933161097756756	0.933161097756756	Mild
32	Visit1_4vs5	Factor4	0.00839324773861258	0.0487288328606237	Severe
33	Visit1_4vs5	Factor5	0.0796686689685526	0.139420170694967	Severe
34	Visit1_4vs5	Factor6	0.19845544377453	0.277837621284341	Mild
35	Visit1_4vs5	Factor7	0.852035392651957	0.933161097756756	Mild
36	Visit1_1vs5	Factor1	1.15966761497292e-21	8.11767330481045e-21	Severe
37	Visit1_1vs5	Factor2	0.860032891390235	0.860032891390235	Mild
38	Visit1_1vs5	Factor3	0.000313500335963841	0.000731500783915628	Severe
39	Visit1_1vs5	Factor4	0.0462043766135183	0.0646861272589256	Severe
40	Visit1_1vs5	Factor5	4.60723588745599e-05	0.00016125325606096	Severe
41	Visit1_1vs5	Factor6	0.282787946935452	0.329919271424694	Severe
42	Visit1_1vs5	Factor7	0.000549815223519113	0.000962176641158448	Severe
43	Visit1_2vs5	Factor1	7.88908918288026e-11	5.52236242801618e-10	Severe
44	Visit1_2vs5	Factor2	0.031352646821427	0.0548671319374972	Severe
45	Visit1_2vs5	Factor3	8.78825122137073e-06	2.05059195165317e-05	Severe
46	Visit1_2vs5	Factor4	0.201058730059991	0.201058730059991	Severe
47	Visit1_2vs5	Factor5	3.61597676332768e-06	1.26559186716469e-05	Severe
48	Visit1_2vs5	Factor6	0.0982832265832811	0.114663764347161	Severe
49	Visit1_2vs5	Factor7	0.0434332099071543	0.060806493870016	Severe
50	Visit1_3vs5	Factor1	1.12535670790729e-13	7.87749695535102e-13	Severe
51	Visit1_3vs5	Factor2	0.172604036050394	0.201371375392126	Severe
52	Visit1_3vs5	Factor3	0.00114051948785042	0.00266121213831764	Severe
53	Visit1_3vs5	Factor4	0.12956899097248	0.181396587361473	Severe
54	Visit1_3vs5	Factor5	0.000172856382960053	0.000604997340360184	Severe
55	Visit1_3vs5	Factor6	0.482287221222953	0.482287221222953	Severe
56	Visit1_3vs5	Factor7	0.127536129741002	0.181396587361473	Severe
57	Visit1_1vs3	Factor1	0.00106458353638459	0.00745208475469216	Severe
58	Visit1_1vs3	Factor2	0.00235428482091069	0.00823999687318742	Mild
59	Visit1_1vs3	Factor3	0.883254205641858	0.883254205641858	Mild
60	Visit1_1vs3	Factor4	0.37663860026649	0.527294040373086	Severe
61	Visit1_1vs3	Factor5	0.796334103579783	0.883254205641858	Severe
62	Visit1_1vs3	Factor6	0.128421044047743	0.22473682708355	Severe
63	Visit1_1vs3	Factor7	0.00590998441231788	0.0137899636287417	Severe
64	Visit1_1vs4	Factor1	1.39893106719375e-25	9.79251747035624e-25	Severe
65	Visit1_1vs4	Factor2	0.0083423116567026	0.0097326969328197	Mild
66	Visit1_1vs4	Factor3	3.26633528798215e-07	1.14321735079375e-06	Severe
67	Visit1_1vs4	Factor4	0.746972631474626	0.746972631474626	Severe
68	Visit1_1vs4	Factor5	0.000298534976113886	0.000696581610932401	Severe
69	Visit1_1vs4	Factor6	0.00392719617330433	0.00549807464262607	Severe
70	Visit1_1vs4	Factor7	0.00322981964575433	0.00549807464262607	Severe
71	Visit1_2vs4	Factor1	3.43030339051209e-10	1.20060618667923e-09	Severe
72	Visit1_2vs4	Factor2	0.374907531595336	0.437392120194559	Mild
73	Visit1_2vs4	Factor3	3.26257812701238e-10	1.20060618667923e-09	Severe
74	Visit1_2vs4	Factor4	0.51275777256405	0.51275777256405	Mild
75	Visit1_2vs4	Factor5	5.84722190648179e-05	0.000136435177817908	Severe
76	Visit1_2vs4	Factor6	0.00163961950487911	0.00286933413353844	Severe
77	Visit1_2vs4	Factor7	0.0928372621887503	0.12997216706425	Severe
78	Longitudinal_slope_global	Factor1	7.39114467696085e-29	5.17380127387259e-28	NA
79	Longitudinal_slope_global	Factor2	0.0133507103734746	0.0267014207469492	NA
80	Longitudinal_slope_global	Factor3	3.55445319123822e-06	1.77722659561911e-05	NA
81	Longitudinal_slope_global	Factor4	0.0763065267057741	0.0763065267057741	NA
82	Longitudinal_slope_global	Factor5	2.73792703207925e-06	1.64275621924755e-05	NA
83	Longitudinal_slope_global	Factor6	2.25186884374655e-05	9.00747537498622e-05	NA
84	Longitudinal_slope_global	Factor7	0.00189695458266106	0.00569086374798317	NA
85	Longitudinal_intercept_global	Factor1	1.52960033199842e-84	1.07072023239889e-83	NA
86	Longitudinal_intercept_global	Factor2	0.0229064998351323	0.0458129996702647	NA
87	Longitudinal_intercept_global	Factor3	3.08899313706915e-15	1.85339588224149e-14	NA
88	Longitudinal_intercept_global	Factor4	0.0349145100699488	0.0458129996702647	NA
89	Longitudinal_intercept_global	Factor5	0.0015995207668436	0.00479856230053081	NA
90	Longitudinal_intercept_global	Factor6	4.27672260481783e-12	2.13836130240891e-11	NA
91	Longitudinal_intercept_global	Factor7	0.00080931349675093	0.00323725398700372	NA
92	Longitudinal_p.slope.adj_1v2	Factor1	0.0131400821978287	0.0229951438462003	Mild
93	Longitudinal_p.slope.adj_1v2	Factor2	0.00379423385477652	0.0218064408481574	Severe
94	Longitudinal_p.slope.adj_1v2	Factor3	0.0243580309040965	0.034101243265735	Severe
95	Longitudinal_p.slope.adj_1v2	Factor4	0.297948067887326	0.34760607920188	Severe
96	Longitudinal_p.slope.adj_1v2	Factor5	0.613522780411763	0.613522780411763	Severe
97	Longitudinal_p.slope.adj_1v2	Factor6	0.00934561750635316	0.0218064408481574	Mild
98	Longitudinal_p.slope.adj_1v2	Factor7	0.00659398739492482	0.0218064408481574	Mild
99	Longitudinal_p.slope.adj_1v3	Factor1	0.173987464267808	0.304478062468664	Severe
100	Longitudinal_p.slope.adj_1v3	Factor2	0.0664179534444252	0.154975224703659	Severe
101	Longitudinal_p.slope.adj_1v3	Factor3	0.814180336731515	0.814180336731515	Severe
102	Longitudinal_p.slope.adj_1v3	Factor4	0.0232857322127761	0.154975224703659	Severe
103	Longitudinal_p.slope.adj_1v3	Factor5	0.625156451233533	0.743701360892903	Mild
104	Longitudinal_p.slope.adj_1v3	Factor6	0.637458309336774	0.743701360892903	Severe
105	Longitudinal_p.slope.adj_1v3	Factor7	0.0546851816306579	0.154975224703659	Mild
106	Longitudinal_p.slope.adj_1v4	Factor1	9.89418021456563e-05	0.000346296307509797	Severe
107	Longitudinal_p.slope.adj_1v4	Factor2	0.00018312437624733	0.000427290211243769	Severe
108	Longitudinal_p.slope.adj_1v4	Factor3	0.168691335711549	0.168691335711549	Severe
109	Longitudinal_p.slope.adj_1v4	Factor4	0.115389776746558	0.161545687445181	Severe
110	Longitudinal_p.slope.adj_1v4	Factor5	4.80714066931026e-06	3.36499846851718e-05	Mild
111	Longitudinal_p.slope.adj_1v4	Factor6	0.105277012631984	0.161545687445181	Severe
112	Longitudinal_p.slope.adj_1v4	Factor7	0.14626024364155	0.168691335711549	Mild
113	Longitudinal_p.slope.adj_1v5	Factor1	1.91478033281814e-28	1.3403462329727e-27	Severe
114	Longitudinal_p.slope.adj_1v5	Factor2	0.580112743683004	0.676798200963504	Severe
115	Longitudinal_p.slope.adj_1v5	Factor3	0.000236077633438195	0.000826271717033682	Severe
116	Longitudinal_p.slope.adj_1v5	Factor4	0.956057106406157	0.956057106406157	Mild
117	Longitudinal_p.slope.adj_1v5	Factor5	0.0504227348881079	0.0882397860541888	Mild
118	Longitudinal_p.slope.adj_1v5	Factor6	0.00126908692864249	0.00296120283349914	Severe
119	Longitudinal_p.slope.adj_1v5	Factor7	0.536835387097305	0.676798200963504	Mild
120	Longitudinal_p.slope.adj_2v3	Factor1	9.10098557371253e-05	0.000637068990159877	Severe
121	Longitudinal_p.slope.adj_2v3	Factor2	0.544884229742076	0.588833559015617	Mild
122	Longitudinal_p.slope.adj_2v3	Factor3	0.0216368076446987	0.0757288267564456	Mild
123	Longitudinal_p.slope.adj_2v3	Factor4	0.198809537183796	0.463888920095523	Severe
124	Longitudinal_p.slope.adj_2v3	Factor5	0.357092019815478	0.588833559015617	Mild
125	Longitudinal_p.slope.adj_2v3	Factor6	0.588833559015617	0.588833559015617	Severe
126	Longitudinal_p.slope.adj_2v3	Factor7	0.558373119483307	0.588833559015617	Severe
127	Longitudinal_p.slope.adj_2v4	Factor1	1.3967811290717e-12	9.77746790350188e-12	Severe
128	Longitudinal_p.slope.adj_2v4	Factor2	0.842567322473641	0.842567322473641	Severe
129	Longitudinal_p.slope.adj_2v4	Factor3	0.332998976668729	0.466198567336221	Mild
130	Longitudinal_p.slope.adj_2v4	Factor4	0.692085213330696	0.807432748885812	Severe
131	Longitudinal_p.slope.adj_2v4	Factor5	5.21721462744185e-08	1.82602511960465e-07	Mild
132	Longitudinal_p.slope.adj_2v4	Factor6	0.0307053621115616	0.0716458449269772	Severe
133	Longitudinal_p.slope.adj_2v4	Factor7	0.117519882444361	0.205659794277632	Severe
134	Longitudinal_p.slope.adj_2v5	Factor1	6.90661550784192e-32	4.83463085548935e-31	Severe
135	Longitudinal_p.slope.adj_2v5	Factor2	0.0826832305137781	0.0964637689327412	Mild
136	Longitudinal_p.slope.adj_2v5	Factor3	0.000144862826995962	0.000338013262990578	Severe
137	Longitudinal_p.slope.adj_2v5	Factor4	0.159287654787026	0.159287654787026	Mild
138	Longitudinal_p.slope.adj_2v5	Factor5	0.0584919957077612	0.0818887939908657	Mild
139	Longitudinal_p.slope.adj_2v5	Factor6	6.53534338169753e-05	0.000228737018359414	Severe
140	Longitudinal_p.slope.adj_2v5	Factor7	0.0120636892190099	0.0211114561332673	Severe
141	Longitudinal_p.slope.adj_3v4	Factor1	0.000469854883092717	0.00109632806054967	Severe
142	Longitudinal_p.slope.adj_3v4	Factor2	0.247158979593107	0.432528214287938	Severe
143	Longitudinal_p.slope.adj_3v4	Factor3	0.508825350804165	0.566622071897326	Severe
144	Longitudinal_p.slope.adj_3v4	Factor4	0.42095830655759	0.566622071897326	Mild
145	Longitudinal_p.slope.adj_3v4	Factor5	4.89426625875685e-06	1.7129931905649e-05	Mild
146	Longitudinal_p.slope.adj_3v4	Factor6	1.69394782131279e-06	1.18576347491895e-05	Mild
147	Longitudinal_p.slope.adj_3v4	Factor7	0.566622071897326	0.566622071897326	Mild
148	Longitudinal_p.slope.adj_3v5	Factor1	1.36814396394963e-20	9.57700774764742e-20	Severe
149	Longitudinal_p.slope.adj_3v5	Factor2	0.453242731957328	0.453242731957328	Mild
150	Longitudinal_p.slope.adj_3v5	Factor3	0.00095781087839674	0.00223489204959239	Severe
151	Longitudinal_p.slope.adj_3v5	Factor4	0.291949559204261	0.340607819071638	Mild
152	Longitudinal_p.slope.adj_3v5	Factor5	0.0879604430338354	0.153930775309212	Mild
153	Longitudinal_p.slope.adj_3v5	Factor6	0.000471898744292091	0.00165164560502232	Severe
154	Longitudinal_p.slope.adj_3v5	Factor7	0.184094424782664	0.257732194695729	Severe
155	Longitudinal_p.slope.adj_4v5	Factor1	1.02045613388162e-15	7.14319293717137e-15	Severe
156	Longitudinal_p.slope.adj_4v5	Factor2	0.0632048042420836	0.0884867259389171	Mild
157	Longitudinal_p.slope.adj_4v5	Factor3	0.000928775742423587	0.00325071509848255	Severe
158	Longitudinal_p.slope.adj_4v5	Factor4	0.491456462037889	0.491456462037889	Mild
159	Longitudinal_p.slope.adj_4v5	Factor5	0.12013931712002	0.140162536640024	Severe
160	Longitudinal_p.slope.adj_4v5	Factor6	0.0355790883117149	0.0725430973185861	Severe
161	Longitudinal_p.slope.adj_4v5	Factor7	0.0414531984677635	0.0725430973185861	Severe
162	Longitudinal_p.intercept.adj_1v2	Factor1	8.05135785561928e-11	5.63595049893349e-10	Severe
163	Longitudinal_p.intercept.adj_1v2	Factor2	0.00334917529909416	0.0117221135468296	Mild
164	Longitudinal_p.intercept.adj_1v2	Factor3	0.226296293993208	0.316814811590491	Mild
165	Longitudinal_p.intercept.adj_1v2	Factor4	0.218465370681678	0.316814811590491	Severe
166	Longitudinal_p.intercept.adj_1v2	Factor5	0.866221507482073	0.866221507482073	Mild
167	Longitudinal_p.intercept.adj_1v2	Factor6	0.832655579734343	0.866221507482073	Mild
168	Longitudinal_p.intercept.adj_1v2	Factor7	0.0776787683108293	0.181250459391935	Severe
169	Longitudinal_p.intercept.adj_1v3	Factor1	1.85365425675251e-06	1.29755797972675e-05	Severe
170	Longitudinal_p.intercept.adj_1v3	Factor2	0.00237829093335041	0.00832401826672644	Mild
171	Longitudinal_p.intercept.adj_1v3	Factor3	0.625052662953427	0.729228106778998	Mild
172	Longitudinal_p.intercept.adj_1v3	Factor4	0.0618760653455556	0.108283114354722	Severe
173	Longitudinal_p.intercept.adj_1v3	Factor5	0.9633514195131	0.9633514195131	Mild
174	Longitudinal_p.intercept.adj_1v3	Factor6	0.231779848613306	0.324491788058628	Severe
175	Longitudinal_p.intercept.adj_1v3	Factor7	0.0481148547542297	0.108283114354722	Severe
176	Longitudinal_p.intercept.adj_1v4	Factor1	6.07376146723821e-36	4.25163302706674e-35	Severe
177	Longitudinal_p.intercept.adj_1v4	Factor2	0.011719582221888	0.0164074151106432	Mild
178	Longitudinal_p.intercept.adj_1v4	Factor3	8.34092466436592e-10	2.91932363252807e-09	Severe
179	Longitudinal_p.intercept.adj_1v4	Factor4	0.15916838695529	0.162245883859866	Severe
180	Longitudinal_p.intercept.adj_1v4	Factor5	0.162245883859866	0.162245883859866	Severe
181	Longitudinal_p.intercept.adj_1v4	Factor6	3.22127474858675e-05	5.63723081002681e-05	Severe
182	Longitudinal_p.intercept.adj_1v4	Factor7	1.19196688570349e-05	2.78125606664147e-05	Severe
183	Longitudinal_p.intercept.adj_1v5	Factor1	4.42264220397009e-49	3.09584954277906e-48	Severe
184	Longitudinal_p.intercept.adj_1v5	Factor2	0.724762303132992	0.724762303132992	Mild
185	Longitudinal_p.intercept.adj_1v5	Factor3	9.01605465302662e-11	3.15561912855932e-10	Severe
186	Longitudinal_p.intercept.adj_1v5	Factor4	0.0850883363109873	0.0992697256961518	Severe
187	Longitudinal_p.intercept.adj_1v5	Factor5	0.00682155503633574	0.00955017705087003	Severe
188	Longitudinal_p.intercept.adj_1v5	Factor6	0.00118048740126359	0.00206585295221128	Severe
189	Longitudinal_p.intercept.adj_1v5	Factor7	4.21019830997548e-05	9.82379605660946e-05	Severe
190	Longitudinal_p.intercept.adj_2v3	Factor1	0.92784160157833	0.92784160157833	Mild
191	Longitudinal_p.intercept.adj_2v3	Factor2	0.51986913437808	0.92784160157833	Mild
192	Longitudinal_p.intercept.adj_2v3	Factor3	0.877097366689902	0.92784160157833	Mild
193	Longitudinal_p.intercept.adj_2v3	Factor4	0.296007789267189	0.92784160157833	Severe
194	Longitudinal_p.intercept.adj_2v3	Factor5	0.781250443141667	0.92784160157833	Severe
195	Longitudinal_p.intercept.adj_2v3	Factor6	0.148461462937901	0.92784160157833	Severe
196	Longitudinal_p.intercept.adj_2v3	Factor7	0.840636066398306	0.92784160157833	Mild
197	Longitudinal_p.intercept.adj_2v4	Factor1	3.7765159468403e-27	2.64356116278821e-26	Severe
198	Longitudinal_p.intercept.adj_2v4	Factor2	0.295381133195393	0.344611322061292	Mild
199	Longitudinal_p.intercept.adj_2v4	Factor3	1.29643979917189e-08	3.02502619806774e-08	Severe
200	Longitudinal_p.intercept.adj_2v4	Factor4	0.601346599252368	0.601346599252368	Mild
201	Longitudinal_p.intercept.adj_2v4	Factor5	0.0672156640037728	0.094101929605282	Severe
202	Longitudinal_p.intercept.adj_2v4	Factor6	3.72830473699288e-10	1.30490665794751e-09	Severe
203	Longitudinal_p.intercept.adj_2v4	Factor7	0.00887236067756178	0.0155266311857331	Severe
204	Longitudinal_p.intercept.adj_2v5	Factor1	7.65095914716208e-40	5.35567140301345e-39	Severe
205	Longitudinal_p.intercept.adj_2v5	Factor2	0.0653023921472189	0.0901892357490826	Severe
206	Longitudinal_p.intercept.adj_2v5	Factor3	6.99913039533524e-08	2.44969563836733e-07	Severe
207	Longitudinal_p.intercept.adj_2v5	Factor4	0.18045023296771	0.18045023296771	Severe
208	Longitudinal_p.intercept.adj_2v5	Factor5	0.00014833660468157	0.000259589058192748	Severe
209	Longitudinal_p.intercept.adj_2v5	Factor6	1.56552992903345e-06	3.65290316774472e-06	Severe
210	Longitudinal_p.intercept.adj_2v5	Factor7	0.0773050592134994	0.0901892357490826	Severe
211	Longitudinal_p.intercept.adj_3v4	Factor1	1.39292916734952e-19	9.75050417144664e-19	Severe
212	Longitudinal_p.intercept.adj_3v4	Factor2	0.814937337333228	0.814937337333228	Mild
213	Longitudinal_p.intercept.adj_3v4	Factor3	3.02603605916324e-08	1.05911262070713e-07	Severe
214	Longitudinal_p.intercept.adj_3v4	Factor4	0.106992217619053	0.149789104666674	Mild
215	Longitudinal_p.intercept.adj_3v4	Factor5	0.292362231180003	0.341089269710004	Severe
216	Longitudinal_p.intercept.adj_3v4	Factor6	1.20244959309585e-06	2.80571571722365e-06	Severe
217	Longitudinal_p.intercept.adj_3v4	Factor7	0.0425850983188662	0.0745239220580158	Severe
218	Longitudinal_p.intercept.adj_3v5	Factor1	1.7629587381665e-30	1.23407111671655e-29	Severe
219	Longitudinal_p.intercept.adj_3v5	Factor2	0.197324626133212	0.230212063822081	Severe
220	Longitudinal_p.intercept.adj_3v5	Factor3	2.48252088968917e-07	8.6888231139121e-07	Severe
221	Longitudinal_p.intercept.adj_3v5	Factor4	0.362400110206795	0.362400110206795	Severe
222	Longitudinal_p.intercept.adj_3v5	Factor5	0.00735213901359934	0.0128662432737988	Severe
223	Longitudinal_p.intercept.adj_3v5	Factor6	7.31658575361011e-05	0.000170720334250903	Severe
224	Longitudinal_p.intercept.adj_3v5	Factor7	0.185134444248162	0.230212063822081	Severe
225	Longitudinal_p.intercept.adj_4v5	Factor1	2.41296646022449e-08	1.68907652215715e-07	Severe
226	Longitudinal_p.intercept.adj_4v5	Factor2	0.0705975867599754	0.0988366214639656	Severe
227	Longitudinal_p.intercept.adj_4v5	Factor3	0.0423223346188311	0.0744488064909005	Severe
228	Longitudinal_p.intercept.adj_4v5	Factor4	0.0304584419597235	0.0744488064909005	Severe
229	Longitudinal_p.intercept.adj_4v5	Factor5	0.0425421751376574	0.0744488064909005	Severe
230	Longitudinal_p.intercept.adj_4v5	Factor6	0.789675941955054	0.847963437624555	Severe
231	Longitudinal_p.intercept.adj_4v5	Factor7	0.847963437624555	0.847963437624555	Mild
