## Supplementary Tables for "Integrated longitudinal multi-omics study identifies immune programs associated with COVID-19 severity and mortality in 1152 hospitalized participants": TableS6.xlsx

### Sheet: Fig3F_separating_pathway
assay	pathway	Test	pvalue	direction
plasma_proteomics_global_dda	Platelet activation	severity	3.21102e-25	Severe
plasma_proteomics_global_dda	Apoptosis	severity	3.07157e-23	Severe
plasma_metabolomics_global	Tryptophan metabolism	severity	7.9363e-16	Severe
plasma_metabolomics_global	Histidine metabolism	severity	8.60543e-17	Severe
plasma_metabolomics_global	Phenylalanine metabolism	severity	2.2089e-12	Severe
plasma_proteomics_global_dda	Platelet activation	mortality	0.0424129	Severe
plasma_proteomics_global_dda	Apoptosis	mortality	0.0152991	Severe
plasma_metabolomics_global	Tryptophan metabolism	mortality	9.82718e-05	Severe
plasma_metabolomics_global	Histidine metabolism	mortality	0.0142417	Severe
plasma_metabolomics_global	Phenylalanine metabolism	mortality	0.000107957	Severe
plasma_proteomics_global_dda	Platelet activation	slope4|5	7.5759e-08	Severe
plasma_proteomics_global_dda	Apoptosis	slope4|5	2.90061e-05	Severe
plasma_metabolomics_global	Tryptophan metabolism	slope4|5	0.000151054	Severe
plasma_metabolomics_global	Histidine metabolism	slope4|5	1.6468e-06	Severe
plasma_metabolomics_global	Phenylalanine metabolism	slope4|5	0.00229377	Severe

### Sheet: TG45filtered_enrichment
ID	Description	setSize	pvalue	p.adj	rank	coreSetSiz	database	assay	direction	leading_edge
Tryptophan metabolism	Tryptophan metabolism	9	7.87967e-07	0.000141834	30	6	KEGG	plasma_metabolomics_global	1	kynurenine#anthranilate#quinolinate#kynurenate#8-methoxykynurenate#N-formylanthranilic acid
Histidine metabolism	Histidine metabolism	10	6.28872e-05	0.00565985	5	3	KEGG	plasma_metabolomics_global	1	hydantoin-5-propionate#formiminoglutamate#1-methyl-4-imidazoleacetate
Metabolic pathways	Metabolic pathways	203	0.00101099	0.0606596	11	9	KEGG	plasma_metabolomics_global	1	kynurenine#anthranilate#formiminoglutamate#1-methyl-4-imidazoleacetate#quinolinate#kynurenate#phenyllactate (PLA)#N-acetylphenylalanine#N-acetylneuraminate

### Sheet: Fig3G_metabolites
feature	pathway	assay	Test	pvalue	direction
kynurenine	Tryptophan metabolism	plasma_metabolomics_global	severity	2.02843e-16	Severe
anthranilate	Tryptophan metabolism	plasma_metabolomics_global	severity	0.000343527	Severe
picolinate	Tryptophan metabolism	plasma_metabolomics_global	severity	4.68419e-12	Severe
quinolinate	Tryptophan metabolism	plasma_metabolomics_global	severity	1.64461e-19	Severe
kynurenate	Tryptophan metabolism	plasma_metabolomics_global	severity	3.13e-22	Severe
hydantoin-5-propionate	Histidine metabolism	plasma_metabolomics_global	severity	1.01441e-23	Severe
formiminoglutamate	Histidine metabolism	plasma_metabolomics_global	severity	5.53341e-08	Severe
1-methyl-4-imidazoleacetate	Histidine metabolism	plasma_metabolomics_global	severity	3.93828e-12	Severe
phenylalanine	Phenylalanine metabolism	plasma_metabolomics_global	severity	2.61385e-06	Severe
phenyllactate (PLA)	Phenylalanine metabolism	plasma_metabolomics_global	severity	1.29488e-10	Severe
N-acetylphenylalanine	Phenylalanine metabolism	plasma_metabolomics_global	severity	3.45187e-11	Severe
kynurenine	Tryptophan metabolism	plasma_metabolomics_global	mortality	0.00274638	Severe
anthranilate	Tryptophan metabolism	plasma_metabolomics_global	mortality	0.000109668	Severe
picolinate	Tryptophan metabolism	plasma_metabolomics_global	mortality	0.120833	Severe
quinolinate	Tryptophan metabolism	plasma_metabolomics_global	mortality	0.00338065	Severe
kynurenate	Tryptophan metabolism	plasma_metabolomics_global	mortality	0.000740878	Severe
hydantoin-5-propionate	Histidine metabolism	plasma_metabolomics_global	mortality	0.00143921	Severe
formiminoglutamate	Histidine metabolism	plasma_metabolomics_global	mortality	0.0227565	Severe
1-methyl-4-imidazoleacetate	Histidine metabolism	plasma_metabolomics_global	mortality	0.01533	Severe
phenylalanine	Phenylalanine metabolism	plasma_metabolomics_global	mortality	0.00181996	Severe
phenyllactate (PLA)	Phenylalanine metabolism	plasma_metabolomics_global	mortality	0.000888216	Severe
N-acetylphenylalanine	Phenylalanine metabolism	plasma_metabolomics_global	mortality	0.0027878	Severe
kynurenine	Tryptophan metabolism	plasma_metabolomics_global	slope4|5	0.000124574	Severe
anthranilate	Tryptophan metabolism	plasma_metabolomics_global	slope4|5	0.260002	Severe
picolinate	Tryptophan metabolism	plasma_metabolomics_global	slope4|5	2.33155e-05	Severe
quinolinate	Tryptophan metabolism	plasma_metabolomics_global	slope4|5	3.57364e-05	Severe
kynurenate	Tryptophan metabolism	plasma_metabolomics_global	slope4|5	2.63508e-06	Severe
hydantoin-5-propionate	Histidine metabolism	plasma_metabolomics_global	slope4|5	3.29887e-08	Severe
formiminoglutamate	Histidine metabolism	plasma_metabolomics_global	slope4|5	0.00209381	Severe
1-methyl-4-imidazoleacetate	Histidine metabolism	plasma_metabolomics_global	slope4|5	0.00189353	Severe
phenylalanine	Phenylalanine metabolism	plasma_metabolomics_global	slope4|5	0.952011	Severe
phenyllactate (PLA)	Phenylalanine metabolism	plasma_metabolomics_global	slope4|5	6.42822e-06	Severe
N-acetylphenylalanine	Phenylalanine metabolism	plasma_metabolomics_global	slope4|5	0.0126057	Severe

### Sheet: all_filtered_so_pmg_feature
feature	assay	Test	pvalue	direction
TNFRSF11B	serum_olink	severity	3.13924e-16	Mild
FGF23	serum_olink	severity	2.74922e-05	Mild
IL15RA	serum_olink	severity	1.28412e-11	Mild
CXCL5	serum_olink	severity	2.67914e-05	Severe
IL10	serum_olink	severity	1.96631e-07	Mild
CX3CL1	serum_olink	severity	5.13602e-07	Mild
TNFRSF11B	serum_olink	mortatily	0.0224542	Mild
FGF23	serum_olink	mortatily	0.0258149	Mild
IL15RA	serum_olink	mortatily	0.0378571	Mild
CXCL5	serum_olink	mortatily	0.0062148	Severe
IL10	serum_olink	mortatily	0.00846021	Mild
CX3CL1	serum_olink	mortatily	0.0029655	Mild
TNFRSF11B	serum_olink	slope4|5	0.00179975	Mild
FGF23	serum_olink	slope4|5	8.49277e-05	Mild
IL15RA	serum_olink	slope4|5	0.00129035	Mild
CXCL5	serum_olink	slope4|5	0.109869	Severe
IL10	serum_olink	slope4|5	0.00597152	Mild
CX3CL1	serum_olink	slope4|5	0.338401	Mild
1-methylnicotinamide	plasma_metabolomics_global	severity	0.0016675	Mild
kynurenate	plasma_metabolomics_global	severity	3.13e-22	Mild
3-hydroxyisobutyrate	plasma_metabolomics_global	severity	1.88126e-05	Mild
quinolinate	plasma_metabolomics_global	severity	1.64461e-19	Mild
S-adenosylhomocysteine (SAH)	plasma_metabolomics_global	severity	2.29019e-08	Mild
urea	plasma_metabolomics_global	severity	2.3353e-23	Mild
pseudouridine	plasma_metabolomics_global	severity	7.53062e-12	Mild
N-acetylvaline	plasma_metabolomics_global	severity	2.03202e-13	Mild
thyroxine	plasma_metabolomics_global	severity	4.52839e-07	Severe
alpha-tocopherol	plasma_metabolomics_global	severity	0.350177	Severe
N-acetylalanine	plasma_metabolomics_global	severity	2.90467e-16	Mild
vanillylmandelate (VMA)	plasma_metabolomics_global	severity	2.33267e-07	Mild
N-acetylneuraminate	plasma_metabolomics_global	severity	3.66345e-08	Mild
cys-gly, oxidized	plasma_metabolomics_global	severity	0.148478	Severe
N1-methyladenosine	plasma_metabolomics_global	severity	1.90164e-13	Mild
choline	plasma_metabolomics_global	severity	1.85127e-07	Mild
anthranilate	plasma_metabolomics_global	severity	0.000343527	Mild
glycerol 3-phosphate	plasma_metabolomics_global	severity	0.271016	Severe
imidazole lactate	plasma_metabolomics_global	severity	1.23373e-14	Mild
kynurenine	plasma_metabolomics_global	severity	2.02843e-16	Mild
ribitol	plasma_metabolomics_global	severity	1.21626e-14	Mild
sphingosine 1-phosphate	plasma_metabolomics_global	severity	9.8115e-07	Severe
phenyllactate (PLA)	plasma_metabolomics_global	severity	1.29488e-10	Mild
adipate (C6-DC)	plasma_metabolomics_global	severity	4.15033e-05	Mild
N-acetyltyrosine	plasma_metabolomics_global	severity	2.13041e-07	Mild
pyridoxate	plasma_metabolomics_global	severity	0.011799	Mild
propionylglycine	plasma_metabolomics_global	severity	0.377554	Severe
1-methyl-4-imidazoleacetate	plasma_metabolomics_global	severity	3.93828e-12	Mild
N-acetylphenylalanine	plasma_metabolomics_global	severity	3.45187e-11	Mild
1-stearoyl-GPC (18:0)	plasma_metabolomics_global	severity	7.38131e-10	Severe
N-acetylthreonine	plasma_metabolomics_global	severity	1.91742e-11	Mild
N1-methylinosine	plasma_metabolomics_global	severity	2.11718e-15	Mild
N6-carbamoylthreonyladenosine	plasma_metabolomics_global	severity	2.12903e-16	Mild
3-(3-amino-3-carboxypropyl)uridine*	plasma_metabolomics_global	severity	4.43883e-13	Mild
glycerophosphoinositol*	plasma_metabolomics_global	severity	0.881746	Mild
deoxycarnitine	plasma_metabolomics_global	severity	2.89862e-10	Mild
N-acetylserine	plasma_metabolomics_global	severity	3.21428e-18	Mild
cysteinylglycine disulfide*	plasma_metabolomics_global	severity	0.663107	Severe
formiminoglutamate	plasma_metabolomics_global	severity	5.53341e-08	Mild
hydantoin-5-propionate	plasma_metabolomics_global	severity	1.01441e-23	Mild
N-formylanthranilic acid	plasma_metabolomics_global	severity	0.0139792	Mild
vanillactate	plasma_metabolomics_global	severity	9.98618e-07	Mild
N-acetylkynurenine (2)	plasma_metabolomics_global	severity	1.04991e-10	Mild
C-glycosyltryptophan	plasma_metabolomics_global	severity	1.35825e-10	Mild
N-acetylglucosamine/N-acetylgalactosamine	plasma_metabolomics_global	severity	7.59899e-09	Mild
N,N,N-trimethyl-alanylproline betaine (TMAP)	plasma_metabolomics_global	severity	1.93011e-21	Mild
glutamine conjugate of C6H10O2 (2)*	plasma_metabolomics_global	severity	3.66972e-07	Mild
8-methoxykynurenate	plasma_metabolomics_global	severity	5.98477e-18	Mild
11beta-hydroxyandrosterone glucuronide	plasma_metabolomics_global	severity	0.70896	Mild
hydroxy-N6,N6,N6-trimethyllysine*	plasma_metabolomics_global	severity	8.23775e-19	Mild
succinoyltaurine	plasma_metabolomics_global	severity	1.91932e-14	Mild
tetrahydrocortisol glucuronide	plasma_metabolomics_global	severity	0.946593	Mild
N,N-dimethyl-pro-pro	plasma_metabolomics_global	severity	3.45269e-21	Mild
X-12026	plasma_metabolomics_global	severity	9.95764e-13	Mild
X-12096	plasma_metabolomics_global	severity	1.13168e-09	Mild
X-13553	plasma_metabolomics_global	severity	5.95763e-14	Mild
X-16580	plasma_metabolomics_global	severity	3.73652e-08	Mild
X-18887	plasma_metabolomics_global	severity	3.96641e-12	Mild
X-24728	plasma_metabolomics_global	severity	1.56463e-18	Mild
X-25422	plasma_metabolomics_global	severity	1.48841e-14	Mild
X-25790	plasma_metabolomics_global	severity	1.34348e-13	Mild
1-methylnicotinamide	plasma_metabolomics_global	mortatily	0.000137498	Mild
kynurenate	plasma_metabolomics_global	mortatily	0.000740878	Mild
3-hydroxyisobutyrate	plasma_metabolomics_global	mortatily	0.0337501	Mild
quinolinate	plasma_metabolomics_global	mortatily	0.00338065	Mild
S-adenosylhomocysteine (SAH)	plasma_metabolomics_global	mortatily	0.0478587	Mild
urea	plasma_metabolomics_global	mortatily	0.0105825	Mild
pseudouridine	plasma_metabolomics_global	mortatily	0.00914874	Mild
N-acetylvaline	plasma_metabolomics_global	mortatily	0.0481588	Mild
thyroxine	plasma_metabolomics_global	mortatily	0.0471332	Severe
alpha-tocopherol	plasma_metabolomics_global	mortatily	0.00445486	Mild
N-acetylalanine	plasma_metabolomics_global	mortatily	0.0342095	Mild
vanillylmandelate (VMA)	plasma_metabolomics_global	mortatily	0.000395498	Mild
N-acetylneuraminate	plasma_metabolomics_global	mortatily	0.0119008	Mild
cys-gly, oxidized	plasma_metabolomics_global	mortatily	0.0106521	Severe
N1-methyladenosine	plasma_metabolomics_global	mortatily	0.00274638	Mild
choline	plasma_metabolomics_global	mortatily	0.0104444	Mild
anthranilate	plasma_metabolomics_global	mortatily	0.000109668	Mild
glycerol 3-phosphate	plasma_metabolomics_global	mortatily	0.0129777	Mild
imidazole lactate	plasma_metabolomics_global	mortatily	0.0427423	Mild
kynurenine	plasma_metabolomics_global	mortatily	0.00274638	Mild
ribitol	plasma_metabolomics_global	mortatily	0.00551191	Mild
sphingosine 1-phosphate	plasma_metabolomics_global	mortatily	0.0338241	Severe
phenyllactate (PLA)	plasma_metabolomics_global	mortatily	0.000888216	Mild
adipate (C6-DC)	plasma_metabolomics_global	mortatily	0.00833888	Mild
N-acetyltyrosine	plasma_metabolomics_global	mortatily	0.0413577	Mild
pyridoxate	plasma_metabolomics_global	mortatily	0.000148056	Mild
propionylglycine	plasma_metabolomics_global	mortatily	0.0187083	Severe
1-methyl-4-imidazoleacetate	plasma_metabolomics_global	mortatily	0.01533	Mild
N-acetylphenylalanine	plasma_metabolomics_global	mortatily	0.0027878	Mild
1-stearoyl-GPC (18:0)	plasma_metabolomics_global	mortatily	0.00348143	Severe
N-acetylthreonine	plasma_metabolomics_global	mortatily	0.00120825	Mild
N1-methylinosine	plasma_metabolomics_global	mortatily	0.0167698	Mild
N6-carbamoylthreonyladenosine	plasma_metabolomics_global	mortatily	0.00679031	Mild
3-(3-amino-3-carboxypropyl)uridine*	plasma_metabolomics_global	mortatily	0.00599457	Mild
glycerophosphoinositol*	plasma_metabolomics_global	mortatily	0.00728303	Mild
deoxycarnitine	plasma_metabolomics_global	mortatily	0.000148056	Mild
N-acetylserine	plasma_metabolomics_global	mortatily	0.0230304	Mild
cysteinylglycine disulfide*	plasma_metabolomics_global	mortatily	0.0391345	Severe
formiminoglutamate	plasma_metabolomics_global	mortatily	0.0227565	Mild
hydantoin-5-propionate	plasma_metabolomics_global	mortatily	0.00143921	Mild
N-formylanthranilic acid	plasma_metabolomics_global	mortatily	0.000107722	Mild
vanillactate	plasma_metabolomics_global	mortatily	0.000648166	Mild
N-acetylkynurenine (2)	plasma_metabolomics_global	mortatily	0.0281053	Mild
C-glycosyltryptophan	plasma_metabolomics_global	mortatily	0.0140619	Mild
N-acetylglucosamine/N-acetylgalactosamine	plasma_metabolomics_global	mortatily	0.0087883	Mild
N,N,N-trimethyl-alanylproline betaine (TMAP)	plasma_metabolomics_global	mortatily	0.0486776	Mild
glutamine conjugate of C6H10O2 (2)*	plasma_metabolomics_global	mortatily	0.00150891	Mild
8-methoxykynurenate	plasma_metabolomics_global	mortatily	0.0367996	Mild
11beta-hydroxyandrosterone glucuronide	plasma_metabolomics_global	mortatily	0.000594124	Mild
hydroxy-N6,N6,N6-trimethyllysine*	plasma_metabolomics_global	mortatily	0.0334424	Mild
succinoyltaurine	plasma_metabolomics_global	mortatily	0.0499986	Mild
tetrahydrocortisol glucuronide	plasma_metabolomics_global	mortatily	0.003251	Mild
N,N-dimethyl-pro-pro	plasma_metabolomics_global	mortatily	0.00551191	Mild
X-12026	plasma_metabolomics_global	mortatily	0.00964872	Mild
X-12096	plasma_metabolomics_global	mortatily	0.0171818	Mild
X-13553	plasma_metabolomics_global	mortatily	6.46039e-05	Mild
X-16580	plasma_metabolomics_global	mortatily	0.00599463	Mild
X-18887	plasma_metabolomics_global	mortatily	0.0244435	Mild
X-24728	plasma_metabolomics_global	mortatily	0.0151712	Mild
X-25422	plasma_metabolomics_global	mortatily	0.0224854	Mild
X-25790	plasma_metabolomics_global	mortatily	0.0216888	Mild
1-methylnicotinamide	plasma_metabolomics_global	slope4|5	0.0600829	Severe
kynurenate	plasma_metabolomics_global	slope4|5	2.63508e-06	Mild
3-hydroxyisobutyrate	plasma_metabolomics_global	slope4|5	0.0368687	Mild
quinolinate	plasma_metabolomics_global	slope4|5	3.57364e-05	Mild
S-adenosylhomocysteine (SAH)	plasma_metabolomics_global	slope4|5	0.000488101	Mild
urea	plasma_metabolomics_global	slope4|5	4.94324e-05	Mild
pseudouridine	plasma_metabolomics_global	slope4|5	2.18154e-05	Mild
N-acetylvaline	plasma_metabolomics_global	slope4|5	0.00224688	Mild
thyroxine	plasma_metabolomics_global	slope4|5	3.46337e-10	Severe
alpha-tocopherol	plasma_metabolomics_global	slope4|5	0.108423	Severe
N-acetylalanine	plasma_metabolomics_global	slope4|5	0.000252772	Mild
vanillylmandelate (VMA)	plasma_metabolomics_global	slope4|5	0.00021739	Mild
N-acetylneuraminate	plasma_metabolomics_global	slope4|5	7.55828e-05	Mild
cys-gly, oxidized	plasma_metabolomics_global	slope4|5	0.498595	Mild
N1-methyladenosine	plasma_metabolomics_global	slope4|5	1.08645e-05	Mild
choline	plasma_metabolomics_global	slope4|5	0.45768	Severe
anthranilate	plasma_metabolomics_global	slope4|5	0.260002	Mild
glycerol 3-phosphate	plasma_metabolomics_global	slope4|5	0.0295344	Mild
imidazole lactate	plasma_metabolomics_global	slope4|5	7.59226e-14	Mild
kynurenine	plasma_metabolomics_global	slope4|5	0.000124574	Mild
ribitol	plasma_metabolomics_global	slope4|5	0.0148995	Mild
sphingosine 1-phosphate	plasma_metabolomics_global	slope4|5	0.0320507	Severe
phenyllactate (PLA)	plasma_metabolomics_global	slope4|5	6.42822e-06	Mild
adipate (C6-DC)	plasma_metabolomics_global	slope4|5	0.00591191	Mild
N-acetyltyrosine	plasma_metabolomics_global	slope4|5	0.0295839	Mild
pyridoxate	plasma_metabolomics_global	slope4|5	0.543821	Severe
propionylglycine	plasma_metabolomics_global	slope4|5	0.0810743	Mild
1-methyl-4-imidazoleacetate	plasma_metabolomics_global	slope4|5	0.00189353	Mild
N-acetylphenylalanine	plasma_metabolomics_global	slope4|5	0.0126057	Mild
1-stearoyl-GPC (18:0)	plasma_metabolomics_global	slope4|5	0.0303198	Severe
N-acetylthreonine	plasma_metabolomics_global	slope4|5	0.0103269	Mild
N1-methylinosine	plasma_metabolomics_global	slope4|5	8.41871e-08	Mild
N6-carbamoylthreonyladenosine	plasma_metabolomics_global	slope4|5	7.48591e-09	Mild
3-(3-amino-3-carboxypropyl)uridine*	plasma_metabolomics_global	slope4|5	1.08481e-05	Mild
glycerophosphoinositol*	plasma_metabolomics_global	slope4|5	0.328016	Severe
deoxycarnitine	plasma_metabolomics_global	slope4|5	0.0024233	Mild
N-acetylserine	plasma_metabolomics_global	slope4|5	5.13585e-06	Mild
cysteinylglycine disulfide*	plasma_metabolomics_global	slope4|5	0.806623	Severe
formiminoglutamate	plasma_metabolomics_global	slope4|5	0.00209381	Mild
hydantoin-5-propionate	plasma_metabolomics_global	slope4|5	3.29887e-08	Mild
N-formylanthranilic acid	plasma_metabolomics_global	slope4|5	0.200452	Severe
vanillactate	plasma_metabolomics_global	slope4|5	1.78399e-06	Mild
N-acetylkynurenine (2)	plasma_metabolomics_global	slope4|5	0.00568727	Mild
C-glycosyltryptophan	plasma_metabolomics_global	slope4|5	3.93457e-05	Mild
N-acetylglucosamine/N-acetylgalactosamine	plasma_metabolomics_global	slope4|5	0.00360162	Mild
N,N,N-trimethyl-alanylproline betaine (TMAP)	plasma_metabolomics_global	slope4|5	9.99601e-06	Mild
glutamine conjugate of C6H10O2 (2)*	plasma_metabolomics_global	slope4|5	0.00075011	Mild
8-methoxykynurenate	plasma_metabolomics_global	slope4|5	0.000275887	Mild
11beta-hydroxyandrosterone glucuronide	plasma_metabolomics_global	slope4|5	0.790835	Mild
hydroxy-N6,N6,N6-trimethyllysine*	plasma_metabolomics_global	slope4|5	1.99857e-07	Mild
succinoyltaurine	plasma_metabolomics_global	slope4|5	0.000483372	Mild
tetrahydrocortisol glucuronide	plasma_metabolomics_global	slope4|5	0.245176	Mild
N,N-dimethyl-pro-pro	plasma_metabolomics_global	slope4|5	2.72801e-05	Mild
X-12026	plasma_metabolomics_global	slope4|5	1.67727e-09	Mild
X-12096	plasma_metabolomics_global	slope4|5	0.000514357	Mild
X-13553	plasma_metabolomics_global	slope4|5	1.95121e-07	Mild
X-16580	plasma_metabolomics_global	slope4|5	4.09308e-06	Mild
X-18887	plasma_metabolomics_global	slope4|5	6.34258e-05	Mild
X-24728	plasma_metabolomics_global	slope4|5	9.69053e-06	Mild
X-25422	plasma_metabolomics_global	slope4|5	9.87459e-07	Mild
X-25790	plasma_metabolomics_global	slope4|5	3.03401e-13	Mild
