## Supplementary Tables for "Integrated longitudinal multi-omics study identifies immune programs associated with COVID-19 severity and mortality in 1152 hospitalized participants": TableS7.csv

pathway	database	PPT:direction	PPT:pval	PPT:pval_adj	PPT:leading_edge	PPG:direction	PPG:pval	PPG:pval_adj	PPG:leading_edge	SPT:direction	SPT:pval	SPT:pval_adj	SPT:leading_edge	PMG:direction	PMG:pval	PMG:pval_adj	PMG:leading_edge	NGX:direction	NGX:pval	NGX:pval_adj	NGX:leading_edge	PGX:direction	PGX:pval	PGX:pval_adj	PGX:leading_edge	Joint:direction	Joint:pval	Joint:pval_adj	Joint:leading_edge
Complement and coagulation cascades	kegg	1	9.00871970246353e-05	0.00720697576197082	C4B#C4BPA#C9#SERPINF2#C4A#F2#SERPING1#CFB#CFHR2#PROS1#FGA#KNG1#F5#FGB#F10#F12#C8G	1	0.000204334955594243	0.026870046660643	FGB#PROS1#C3#VTN#C4A#CFB#FGG#F2#C2#FGA#PLG	NA	NA	NA	NA	NA	NA	NA	NA	-1	0.00865068627859811	0.299313745239495	PROS1	1	1	1	CFH	NA	0.000248310980016338	0.00783308273324267	NA
Coronavirus disease - COVID-19	kegg	1	0.0290422029105026	0.538163590795171	C4B#C9#C4A#F2	1	0.0199250535527158	0.655036135545532	FGB#C3#C4A#CFB#FGG#F2#C2#FGA	1	1	1	CXCL8	1	0.0386563073645501	0.0940487858241157	oleoyl-arachidonoyl-glycerol (18:1/20:4) [2]*#oleoyl-arachidonoyl-glycerol (18:1/20:4) [1]*#linoleoyl-arachidonoyl-glycerol (18:2/20:4) [2]*#linoleoyl-arachidonoyl-glycerol (18:2/20:4) [1]*	1	1.10355333760026e-08	9.54573637024225e-07	OAS1#OAS3#MX1#OAS2#EIF2AK2#ISG15#STAT2#DDX58	1	0.000449080829926229	0.0258221477207582	OAS2#OAS1#OAS3#MX1#STAT2	NA	6.62114936939881e-08	5.74384707795347e-06	NA
Influenza A	kegg	1	0.135014985014985	0.771514200085629	ICAM1#KPNA5	1	0.520252370500426	1	PLG	1	1	1	CXCL8	NA	NA	NA	NA	1	4.20390278144112e-10	7.27275181189313e-08	OAS1#OAS3#MX1#RSAD2#OAS2#EIF2AK2#STAT2#DDX58	1	2.52618666429782e-07	4.35767199591375e-05	OAS2#OAS1#IRF7#OAS3#RSAD2#MX1#STAT2	NA	2.09845953230214e-09	3.64082728854421e-07	NA
Epstein-Barr virus infection	kegg	1	0.315203154333589	0.827738016143814	ICAM1#VIM	1	0.164472584595741	0.877474967822346	B2M	1	1	1	IL6	NA	NA	NA	NA	1	6.22318940823874e-08	4.30644707050121e-06	OAS1#OAS3#OAS2#EIF2AK2#ISG15#STAT2#DDX58	1	0.000370631451245274	0.0255735701359239	OAS2#OAS1#IRF7#OAS3#STAT2	NA	3.11107165707922e-07	2.15908373001298e-05	NA
Cholesterol metabolism	kegg	-1	0.685337928061465	1	APOC3	1	0.000175307933542812	0.026870046660643	APOC2#APOC3#APOA4#APOE#LPA	NA	NA	NA	NA	-1	0.15167226429931	0.23740006585979	glycohyocholate	1	1	1	MYLIP	1	1	1	MYLIP	NA	0.000876073083930739	0.0217140971517119	NA
Human papillomavirus infection	kegg	1	1	1	FN1	1	0.216726600656957	0.877474967822346	FN1#VTN	-1	0.185391306299954	0.787605744638993	AXIN1	NA	NA	NA	NA	1	6.13727954834609e-05	0.00353916453954624	MX1#EIF2AK2#OASL#ISG15#STAT2	1	0.0663519778227862	1	OASL#MX1#STAT2	NA	0.000306533147710748	0.00886391685463579	NA
Biosynthesis of amino acids	kegg	1	1	1	ALDOA	-1	0.778666327703254	1	CPS1	NA	NA	NA	NA	-1	7.2560976508429e-06	0.000435365859050574	tyrosine#serine#methionine#histidine#tryptophan#threonine#asparagine#lysine#3-methyl-2-oxovalerate#aspartate	1	1	1	TKTL1	1	1	1	TKTL1	NA	3.62815630206746e-05	0.00157371279602176	NA
Herpes simplex virus 1 infection	kegg	1	1	1	C3	1	0.0816642229509794	0.877474967822346	B2M#C3	-1	0.394639771940569	0.995568515577346	TNFSF14	NA	NA	NA	NA	1	0.000518157081204507	0.0199202611218621	OAS1#OAS3#OAS2#EIF2AK2#STAT2#DDX58	1	0.0218648711238786	0.635927552577206	OAS2#OAS1#IRF7#OAS3#STAT2	NA	0.0025181891314992	0.0485450904794568	NA
Central carbon metabolism in cancer	kegg	NA	NA	NA	NA	-1	0.0106615449778483	0.400569475596301	FGFR2#EGFR#KIT#NTRK3	NA	NA	NA	NA	-1	5.29844187258099e-05	0.00238429884266145	tyrosine#serine#methionine#histidine#tryptophan#asparagine#lactate#aspartate	1	1	1	FGFR2	1	0.0261504435476632	0.644421644567414	SCO2	NA	0.00021047791629591	0.00730358369546806	NA
Hepatitis C	kegg	NA	NA	NA	NA	-1	0.249283659382045	0.885967600236185	EGFR#FAS	1	1	1	TNF	NA	NA	NA	NA	1	2.1978263653466e-10	7.27275181189313e-08	OAS1#OAS3#MX1#RSAD2#OAS2#IFIT1#EIF2AK2#STAT2#DDX58	1	3.5955759480899e-09	1.24047370209102e-06	OAS2#OAS1#IRF7#OAS3#IFIT1#RSAD2#MX1#STAT2	NA	8.28488490337052e-10	2.87485506146957e-07	NA
Measles	kegg	NA	NA	NA	NA	-1	0.42378909653572	1	SLAMF1	-1	0.121731928972482	0.787605744638993	SLAMF1	NA	NA	NA	NA	1	3.82065623583117e-09	4.40649019199194e-07	OAS1#OAS3#MX1#OAS2#EIF2AK2#STAT2#DDX58	1	2.99381408297439e-06	0.000344288619542055	OAS2#OAS1#IRF7#OAS3#MX1#STAT2	NA	1.5263146003887e-08	1.76543722111626e-06	NA
Protein digestion and absorption	kegg	NA	NA	NA	NA	-1	0.883727871032912	1	CTRB2	NA	NA	NA	NA	-1	3.18158881129627e-07	2.88383142466042e-05	tyrosine#serine#methionine#histidine#tryptophan#threonine#asparagine#lysine#aspartate#butyrate/isobutyrate (4:0)	1	1	1	PRSS3	1	1	1	COL9A2	NA	1.27263676449872e-06	6.353590388979e-05	NA
NOD-like receptor signaling pathway	kegg	NA	NA	NA	NA	1	1	1	DNM1L	1	1	1	CXCL8	NA	NA	NA	NA	1	7.54279616589359e-05	0.00372829639057026	OAS1#OAS3#OAS2#STAT2	1	0.0001455854409802	0.0125567442845423	OAS2#OAS1#IRF7#OAS3#STAT2	NA	0.000198763077540008	0.00730358369546806	NA
Aminoacyl-tRNA biosynthesis	kegg	NA	NA	NA	NA	1	1	1	KARS1	NA	NA	NA	NA	-1	3.20425713851158e-07	2.88383142466042e-05	tyrosine#serine#methionine#histidine#tryptophan#threonine#asparagine#lysine#aspartate	1	1	1	LARS2	1	1	1	LARS2	NA	1.28170411305052e-06	6.353590388979e-05	NA
Mineral absorption	kegg	NA	NA	NA	NA	1	1	1	ATOX1	NA	NA	NA	NA	-1	0.000384115889049408	0.0138281720057787	serine#methionine#tryptophan#threonine#asparagine	1	1	1	ATP2B4	1	1	1	ATP2B4	NA	0.00153826176326527	0.0355851221235366	NA
RIG-I-like receptor signaling pathway	kegg	NA	NA	NA	NA	NA	NA	NA	NA	1	1	1	CXCL8	NA	NA	NA	NA	1	0.00015072393242388	0.00651881007733279	ISG15#DHX58#DDX58	1	0.0629337640100762	1	IRF7	NA	0.000451174513940458	0.0120428889490261	NA
D-Amino acid metabolism	kegg	NA	NA	NA	NA	NA	NA	NA	NA	NA	NA	NA	NA	-1	0.000601112144885119	0.0154571694399031	serine#methionine#histidine#threonine#lysine#aspartate	1	1	1	GLS	1	1	1	GLS	NA	0.00180553497289911	0.0368541550350583	NA
2-Oxocarboxylic acid metabolism	kegg	NA	NA	NA	NA	NA	NA	NA	NA	NA	NA	NA	NA	-1	0.000601112144885119	0.0154571694399031	tyrosine#methionine#tryptophan#lysine#3-methyl-2-oxovalerate#aspartate	1	1	1	BCAT1	1	1	1	BCAT1	NA	0.00180553497289911	0.0368541550350583	NA
HALLMARK_INTERFERON_GAMMA_RESPONSE	hallmark	1	0.0936583424126318	0.56973054646185	SERPING1#CFB#ICAM1#C1S#CFH	1	0.188341335509757	0.627804451699189	B2M#CFB	1	1	1	CCL7	NA	NA	NA	NA	1	2.82997070222279e-10	7.07492675555699e-09	IFI44#IFI44L#CMPK2#HERC6#OAS3#PARP12#MX1#LY6E#RSAD2#OAS2#IFIT1	1	3.30835137063445e-10	8.27087842658614e-09	OAS2#IFI44L#PARP12#IFI44#DDX60#USP18#XAF1#IRF7#OASL#PARP14#SAMD9L#HELZ2#CMTR1#HERC6	NA	7.62630074693273e-10	1.90657518673318e-08	NA
HALLMARK_XENOBIOTIC_METABOLISM	hallmark	1	0.146268445834508	0.56973054646185	RBP4#CFB#PROS1#ITIH4#F10	1	0.000691427511813392	0.0226282047392473	PTGDS#PROS1#VTN#CFB#APOE#ITIH4#MAN1A1#PLG	NA	NA	NA	NA	NA	NA	NA	NA	-1	0.0250468675979453	0.178906197128181	PROS1	1	1	1	GCLC	NA	0.00268188762090349	0.0335235952612937	NA
HALLMARK_COAGULATION	hallmark	1	0.299684164874789	0.629336746237058	C9#F2#SERPING1#CFB#PROS1#FGA#F10#F12#C8G#KLKB1#FGG#SERPINC1#C1S#PROC#CFH	1	0.000905128189569893	0.0226282047392473	APOC2#APOC3#FN1#PROS1#C3#CFB#FGG#F2#C2#FGA#PLG	-1	0.210801118763991	0.676599902296043	SIRT2	NA	NA	NA	NA	-1	0.0158308846358191	0.146088474936014	PROS1	1	1	1	CFH	NA	0.00429207838661735	0.0429207838661735	NA
HALLMARK_INTERFERON_ALPHA_RESPONSE	hallmark	1	0.509740259740259	0.764610389610389	C1S	1	0.0708100528747864	0.455003989832993	B2M#CSF1	1	0.112848924402418	0.592095740117236	CSF1	NA	NA	NA	NA	1	2.59152366233195e-10	7.07492675555699e-09	IFI44#IFI44L#OAS1#CMPK2#HERC6#PARP12#MX1#LY6E#RSAD2#EIF2AK2#EPSTI1	1	2.399374032791e-10	8.27087842658614e-09	NCOA7#IFI44L#PARP12#IFI44#DDX60#OAS1#USP18#IRF7#OASL#PARP14	NA	6.22937501282926e-10	1.90657518673318e-08	NA
HALLMARK_KRAS_SIGNALING_DN	hallmark	1	1	1	C5	1	0.683549788243358	1	SERPINA10	-1	0.148023935029309	0.592095740117236	IL5	NA	NA	NA	NA	1	0.000228672265802587	0.00381120443004313	IFI44L#MX1#RSAD2	1	0.00274060904308937	0.0456768173848228	IFI44L#RSAD2#MX1	NA	0.00105436724001291	0.0175727873335485	NA
GOCC_IMMUNOGLOBULIN_COMPLEX	immglob	-1	1.5689867183255e-09	2.03968273382316e-08	IGLL5#IGHG1#IGHG2#IGHA2#IGHA1#IGHV3-49#IGKC#IGKV3D-15#IGKV1-5#IGKV3D-20#IGHG4#IGHM#IGLV3-19#IGHG3#IGKV4-1#IGKV2-24#IGHV6-1#IGLV8-61	-1	1.48284540202326e-09	3.79454349885844e-09	IGLL5#IGLC2#IGLC3#IGLV3-21#IGLV3-9#IGHV4-39#IGHV4-61#IGLV3-25#IGHV4-34#IGLC7#IGHV4-31#IGHA1#IGLV3-10#IGHA2#IGHV5-51#IGLV3-19	NA	NA	NA	NA	NA	NA	NA	NA	1	1	1	JCHAIN	1	1	1	CD79B	NA	3.04940073217058e-09	2.0969840259131e-08	NA
GOCC_IMMUNOGLOBULIN_COMPLEX_CIRCULATING	immglob	-1	2.10357215024715e-06	1.36732189766064e-05	IGLL5#IGHG1#IGHG2#IGHA2#IGHA1#IGHV3-49#IGKC#IGHG4#IGHM#IGHG3#IGHV6-1	-1	1.32175370648469e-09	3.79454349885844e-09	IGLL5#IGLC2#IGLC3#IGHV4-39#IGHV4-61#IGHV4-34#IGLC7#IGHV4-31#IGHA1#IGHA2#IGHV5-51#IGKC#IGHV1-24#IGHV5-10-1#IGHG1#IGHV3-15#IGHG4#IGHV3-21#IGHV3-43#IGHV3-11#IGHV3-20#IGKV3-20#IGHV1-18#IGHG2#IGHV1-69D#IGHV3-23#IGHV3-53#IGHV3-48#IGHV4-28#IGHG3#IGHV3-74#IGHV3-7#IGHV3-72#IGHV3-35#IGHV3-64D#IGHV1-69-2#IGHV1-69#IGHV4-4#JCHAIN#IGLL1#IGHV2-5#IGHV3-49#IGHV3-38#IGHV2-70D#IGHV2-70#IGHV2-26#IGHV1-58	NA	NA	NA	NA	NA	NA	NA	NA	1	1	1	JCHAIN	1	1	1	JCHAIN	NA	5.28369499065244e-09	2.0969840259131e-08	NA
GOMF_IMMUNOGLOBULIN_RECEPTOR_BINDING	immglob	-1	3.87016348668556e-06	1.67707084423041e-05	IGLL5#IGHG1#IGHG2#IGHA2#IGHA1#IGHV3-49#IGKC#IGHG4#IGHM#IGHG3#IGHV6-1	-1	1.28866928239546e-09	3.79454349885844e-09	IGLL5#IGLC2#IGLC3#IGHV4-39#IGHV4-61#IGHV4-34#IGLC7#IGHV4-31#IGHA1#IGHA2#IGHV5-51#IGKC#IGHV1-24#IGHV5-10-1#IGHG1#IGHV3-15#IGHG4#IGHV3-21#IGHV3-43#IGHV3-11#IGHV3-20#IGHV1-18#IGHG2#IGHV1-69D#IGHV3-23#IGHV3-53#IGHV3-48#IGHV4-28#IGHG3#IGHV3-74#IGHV3-7#IGHV3-72#IGHV3-35#IGHV3-64D#IGHV1-69-2#IGHV1-69#IGHV4-4#JCHAIN#IGLL1#IGHV2-5#IGHV3-49#IGHV3-38	NA	NA	NA	NA	NA	NA	NA	NA	1	1	1	FGR	1	1	1	FGR	NA	5.15296147525035e-09	2.0969840259131e-08	NA
IMMUNOGLOBULIN_HEAVY	immglob	-1	3.62139971119557e-05	0.000117695490613856	IGHG1#IGHG2#IGHA2#IGHA1#IGHV3-49#IGHG4#IGHM#IGHG3#IGHV6-1	-1	1.16199816435625e-09	3.79454349885844e-09	IGHV4-39#IGHV4-61#IGHV4-34#IGHV4-31#IGHA1#IGHA2#IGHV5-51#IGHV1-24#IGHV5-10-1#IGHG1#IGHV3-15#IGHG4#IGHV3-21#IGHV3-43#IGHV3-11#IGHV3-20#IGHV1-18#IGHG2#IGHV1-69D	NA	NA	NA	NA	NA	NA	NA	NA	NA	NA	NA	NA	NA	NA	NA	NA	NA	2.32392186164409e-09	2.0969840259131e-08	NA
IMMUNOGLOBULIN_LIGHT	immglob	-1	0.000139987650682238	0.00036396789177382	IGLL5#IGKC#IGKV3D-15#IGKV1-5#IGKV3D-20#IGLV3-19#IGKV4-1#IGKV2-24#IGLV8-61	-1	1.27077304235002e-09	3.79454349885844e-09	IGLL5#IGLC2#IGLC3#IGLV3-21#IGLV3-9#IGLV3-25#IGLC7#IGLV3-10#IGLV3-19#IGKC#IGLV3-27#IGLV6-57#IGLV1-51#IGKV4-1#IGLV3-1#IGLV1-47#IGLV3-12#IGKV1D-33#IGKV2-29#IGKV2D-29#IGKV2-30#IGKV3D-20#IGKV3-20#IGKV1-27#IGLV2-11#IGKV1D-8#IGKV1-8#IGLV2-8#IGKV1-5#IGKV3D-15#IGKV1D-13#IGKV2-40#IGKV2-28#IGKV1-39#IGLV7-43#IGLV7-46#IGLV1-36#IGKV1-12#IGLL1#IGLV8-61#IGLV2-23#IGKV1-16	NA	NA	NA	NA	NA	NA	NA	NA	NA	NA	NA	NA	NA	NA	NA	NA	NA	2.541523015489e-09	2.0969840259131e-08	NA
GOBP_IMMUNOGLOBULIN_PRODUCTION	immglob	-1	0.003406992731953	0.00636964145560921	IGKC#IGKV3D-15#IGKV1-5#IGKV3D-20#IGLV3-19#IGKV4-1#IGKV2-24#IGLV8-61	-1	1.28866928239546e-09	3.79454349885844e-09	IGLV3-21#IGLV3-9#IGLV3-25#IGLV3-10#IGLV3-19#IGKC#IGLV3-27#IGLV6-57#IGLV1-51#IGKV4-1#IGLV3-1#IGLV1-47#IGLV3-12#IGKV1D-33#IGKV2-29#IGKV2D-29#IGKV2-30#IGKV3D-20#IGKV3-20#IGKV1-27#IGLV2-11#IGKV1D-8#IGKV1-8#IGLV2-8#IGKV1-5#IGKV3D-15#IGKV1D-13#IGKV2-40#IGKV2-28#IGKV1-39#PTPRC#IGLV7-43#IGLV7-46#IGLV1-36#IGKV1-12#IGLV8-61#IGLV2-23#IGKV1-16	-1	0.224979602760756	0.531754518075964	IL5#TGFB1	NA	NA	NA	NA	1	1	1	BTK	1	1	1	BTK	NA	6.44334417738917e-09	2.0969840259131e-08	NA
GOBP_HUMORAL_IMMUNE_RESPONSE_MEDIATED_BY_CIRCULATI	immglob	-1	0.00342980693763573	0.00636964145560921	IGLL5#IGHG1#IGHG2#IGHA2#IGHA1#IGHV3-49#IGKC	-1	1.47220668988979e-09	3.79454349885844e-09	IGLL5#IGLC2#IGLC3#IGHV4-39#IGHV4-61#IGHV4-34#IGLC7#IGHV4-31#IGHA1#IGHA2#IGHV5-51#IGKC#IGHV1-24#IGHV5-10-1#IGHG1#IGHV3-15#IGHG4#IGHV3-21#IGHV3-43#IGHV3-11#IGHV3-20#IGHV1-18#IGHG2#IGHV1-69D	1	1	1	TNF	NA	NA	NA	NA	1	1	1	C6	1	1	1	MASP2	NA	7.36103031850512e-09	2.0969840259131e-08	NA
GOBP_REGULATION_OF_IMMUNOGLOBULIN_PRODUCTION	immglob	1	0.00619731146046976	0.00738442179829693	RBP4#HPX	-1	0.434040618259761	0.458153985940859	PTPRC	-1	0.224979602760756	0.531754518075964	IL5#TGFB1	NA	NA	NA	NA	1	1	1	CD22	1	1	1	CD22	NA	0.0316900021408256	0.0554575037464447	NA
GOBP_POSITIVE_REGULATION_OF_IMMUNOGLOBULIN_PRODUCT	immglob	1	0.00619731146046976	0.00738442179829693	RBP4#HPX	-1	0.434040618259761	0.458153985940859	PTPRC	-1	0.19101860432058	0.531754518075964	IL5#TGFB1	NA	NA	NA	NA	1	1	1	TP53BP1	1	1	1	TP53BP1	NA	0.0306049260794427	0.0554575037464447	NA
GOBP_REGULATION_OF_HUMORAL_IMMUNE_RESPONSE_MEDIATE	immglob	1	0.00619731146046976	0.00738442179829693	C4BPA#HPX	-1	0.310810623240011	0.369087615097513	PTPRC	1	1	1	TNF	NA	NA	NA	NA	1	1	1	FCGR2B	1	1	1	FCGR2B	NA	0.0316900021408256	0.0554575037464447	NA
GOCC_IGA_IMMUNOGLOBULIN_COMPLEX	immglob	-1	0.00624835690625125	0.00738442179829693	IGHA2#IGHA1	-1	0.000496613132134893	0.00104840550117366	IGHA1#IGHA2#IGKV3-20#JCHAIN	NA	NA	NA	NA	NA	NA	NA	NA	1	1	1	JCHAIN	NA	NA	NA	NA	NA	0.00138080058696482	0.00322186803625124	NA
GOBP_ADAPTIVE_IMMUNE_RESPONSE_BASED_ON_SOMATIC_REC	immglob	-1	0.00683984261616688	0.00740982950084745	IGLL5#IGHG1#IGHG2#IGHA2#IGHA1#IGHV3-49#IGKC	-1	1.59770252583513e-09	3.79454349885844e-09	IGLL5#IGLC2#IGLC3#IGHV4-39#IGHV4-61#IGHV4-34#IGLC7#IGHV4-31#IGHA1#IGHA2#IGHV5-51#IGKC#IGHV1-24#IGHV5-10-1#IGHG1#IGHV3-15#IGHG4#SLAMF1#IGHV3-21#IGHV3-43#IGHV3-11#IGHV3-20#ICAM1#IGHV1-18#IGHG2#IGHV1-69D#IGHV3-23#IGHV3-53#IGHV3-48#IGHV4-28#IGHG3#IGHV3-74#PTPRC#IGHV3-7#IGHV3-72#IGHV3-35#IGHV3-64D#IGHV1-69-2#IGHV1-69#CRTAM#CEACAM1#IGHV4-4#IGLL1#FCGR3A#CD226#IL7R#IGHV2-5#IGHV3-49#C1QBP#IGHV3-38#IGHV2-7…	-1	0.287421651876653	0.531754518075964	SLAMF1	NA	NA	NA	NA	1	0.196311355293914	1	RSAD2	1	0.0561471355081465	1	IRF7#MR1#RSAD2	NA	7.98851057490705e-09	2.0969840259131e-08	NA
Acetylated Peptides	metaSub	NA	NA	NA	NA	NA	NA	NA	NA	NA	NA	NA	NA	1	0.00302295083646742	0.0806120223057979	4-hydroxyphenylacetylglutamine#phenylacetylglutamate#phenylacetylglutamine	NA	NA	NA	NA	NA	NA	NA	NA	NA	0.00302295083646742	0.0806120223057979	NA
Fatty Acid Metabolism (Acyl Glycine)	metaSub	NA	NA	NA	NA	NA	NA	NA	NA	NA	NA	NA	NA	1	0.00190563275844347	0.0762253103377386	cis-3,4-methyleneheptanoylglycine#3-hydroxybutyroylglycine**	NA	NA	NA	NA	NA	NA	NA	NA	NA	0.00190563275844347	0.0762253103377386	NA
Partially Characterized Molecules	metaSub	NA	NA	NA	NA	NA	NA	NA	NA	NA	NA	NA	NA	-1	1.16370615366179e-08	9.30964922929434e-07	bilirubin degradation product, C16H18N2O5 (2)**#bilirubin degradation product, C16H18N2O5 (4)**#bilirubin degradation product, C17H18N2O4 (3)**#bilirubin degradation product, C17H20N2O5 (2)**#bilirubin degradation product, C16H18N2O5 (1)**#bilirubin degradation product, C17H20N2O5 (1)**#bilirubin degradation product, C17H18N2O4 (2)**#bilirubin degradation product, C16H18N2O5 (3)**	NA	NA	NA	NA	NA	NA	NA	NA	NA	1.16370615366179e-08	9.30964922929434e-07	NA
Sphingomyelins	metaSub	NA	NA	NA	NA	NA	NA	NA	NA	NA	NA	NA	NA	1	9.19790910103302e-10	7.35832728082642e-08	sphingomyelin (d18:2/18:1)*#sphingomyelin (d18:1/22:1, d18:2/22:0, d16:1/24:1)*#sphingomyelin (d18:2/16:0, d18:1/16:1)*#sphingomyelin (d18:1/18:1, d18:2/18:0)#sphingomyelin (d18:1/20:1, d18:2/20:0)*#sphingomyelin (d18:2/21:0, d16:2/23:0)*#sphingomyelin (d17:1/16:0, d18:1/15:0, d16:1/17:0)*#sphingomyelin (d18:1/17:0, d17:1/18:0, d19:1/16:0)#sphingomyelin (d18:2/23:0, d18:1/23:1, d17:1/24:1)*#sphin…	NA	NA	NA	NA	NA	NA	NA	NA	NA	9.19790910103302e-10	7.35832728082642e-08	NA
