## Supplementary Tables for "Integrated longitudinal multi-omics study identifies immune programs associated with COVID-19 severity and mortality in 1152 hospitalized participants": TableS8.xlsx

### Sheet: Fig5C_separating_pathway
assay	pathway	Test	p.val	direction
plasma_proteomics_global_dda	Cholesterol metabolism	mortality	0.00206689	Severe
plasma_proteomics_global_dda	Cholesterol metabolism	severity	0.00481976	Severe
plasma_proteomics_global_dda	Cholesterol metabolism	slope4|5	0.567718	Mild
nasal_transcriptomics	Human papillomavirus infection	mortality	0.00423755	Severe
nasal_transcriptomics	Human papillomavirus infection	severity	0.00626786	Mild
nasal_transcriptomics	Human papillomavirus infection	slope4|5	0.0311949	Mild
nasal_transcriptomics	Coronavirus disease - COVID-19	mortality	0.00547222	Severe
nasal_transcriptomics	Coronavirus disease - COVID-19	severity	0.0144279	Mild
nasal_transcriptomics	Coronavirus disease - COVID-19	slope4|5	0.0331038	Mild
nasal_transcriptomics	Influenza A	mortality	0.0048968	Severe
nasal_transcriptomics	Influenza A	severity	0.0132634	Mild
nasal_transcriptomics	Influenza A	slope4|5	0.0534093	Mild
nasal_transcriptomics	Epstein-Barr virus infection	mortality	0.00573699	Severe
nasal_transcriptomics	Epstein-Barr virus infection	severity	0.0263938	Mild
nasal_transcriptomics	Epstein-Barr virus infection	slope4|5	0.06701	Mild
nasal_transcriptomics	Herpes simplex virus 1 infection	mortality	0.00481922	Severe
nasal_transcriptomics	Herpes simplex virus 1 infection	severity	0.0249048	Mild
nasal_transcriptomics	Herpes simplex virus 1 infection	slope4|5	0.0605004	Mild
nasal_transcriptomics	Hepatitis C	mortality	0.00530188	Severe
nasal_transcriptomics	Hepatitis C	severity	0.00969559	Mild
nasal_transcriptomics	Hepatitis C	slope4|5	0.0509967	Mild
nasal_transcriptomics	Measles	mortality	0.00437667	Severe
nasal_transcriptomics	Measles	severity	0.0116483	Mild
nasal_transcriptomics	Measles	slope4|5	0.0298623	Mild
nasal_transcriptomics	NOD-like receptor signaling pathway	mortality	0.0143045	Severe
nasal_transcriptomics	NOD-like receptor signaling pathway	severity	0.0299054	Mild
nasal_transcriptomics	NOD-like receptor signaling pathway	slope4|5	0.0563751	Mild
nasal_transcriptomics	RIG-I-like receptor signaling pathway	mortality	0.0179114	Severe
nasal_transcriptomics	RIG-I-like receptor signaling pathway	severity	0.0519681	Mild
nasal_transcriptomics	RIG-I-like receptor signaling pathway	slope4|5	0.189241	Mild
plasma_metabolomics_global	Acetylated Peptides	mortality	0.0233072	Severe
plasma_metabolomics_global	Acetylated Peptides	severity	1.93642e-08	Severe
plasma_metabolomics_global	Acetylated Peptides	slope4|5	0.00298097	Severe
plasma_proteomics_global_dda	HALLMARK_INTERFERON_ALPHA_RESPONSE	mortality	0.00365984	Severe
plasma_proteomics_global_dda	HALLMARK_INTERFERON_ALPHA_RESPONSE	severity	0.000558277	Mild
plasma_proteomics_global_dda	HALLMARK_INTERFERON_ALPHA_RESPONSE	slope4|5	0.00420013	Mild
nasal_transcriptomics	HALLMARK_INTERFERON_ALPHA_RESPONSE	mortality	0.00547222	Severe
nasal_transcriptomics	HALLMARK_INTERFERON_ALPHA_RESPONSE	severity	0.00100541	Mild
nasal_transcriptomics	HALLMARK_INTERFERON_ALPHA_RESPONSE	slope4|5	0.010979	Mild
nasal_transcriptomics	HALLMARK_INTERFERON_GAMMA_RESPONSE	mortality	0.00735412	Severe
nasal_transcriptomics	HALLMARK_INTERFERON_GAMMA_RESPONSE	severity	0.000742134	Mild
nasal_transcriptomics	HALLMARK_INTERFERON_GAMMA_RESPONSE	slope4|5	0.0376024	Mild
plasma_proteomics_global_dda	GOBP_IMMUNOGLOBULIN_PRODUCTION	mortality	0.00160385	Mild
plasma_proteomics_global_dda	GOBP_IMMUNOGLOBULIN_PRODUCTION	severity	0.142517	Severe
plasma_proteomics_global_dda	GOBP_IMMUNOGLOBULIN_PRODUCTION	slope4|5	0.412803	Severe
plasma_proteomics_global_dda	GOCC_IMMUNOGLOBULIN_COMPLEX	mortality	0.000851453	Mild
plasma_proteomics_global_dda	GOCC_IMMUNOGLOBULIN_COMPLEX	severity	0.375636	Mild
plasma_proteomics_global_dda	GOCC_IMMUNOGLOBULIN_COMPLEX	slope4|5	0.402963	Mild

### Sheet: TG45filtered_enrichment
ID	Description	setSize	pvalue	p.adj	rank	coreSetSiz	database	assay	direction	leading_edge
Pentose Metabolism	Pentose Metabolism	5	0.00210086	0.0719165	37	3	subpathway	plasma_metabolomics_global	1	lyxonate#arabonate/xylonate#arabitol/xylitol
Acetylated Peptides	Acetylated Peptides	3	0.00232691	0.0719165	20	2	subpathway	plasma_metabolomics_global	1	4-hydroxyphenylacetylglutamine#phenylacetylglutamate
Tyrosine Metabolism	Tyrosine Metabolism	11	0.00269687	0.0719165	35	4	subpathway	plasma_metabolomics_global	1	vanillylmandelate (VMA)#homovanillate (HVA)#vanillactate#3-methoxytyrosine

### Sheet: Fig5H_metabolites
feature	pathway	assay	Test	pvalue	direction
lyxonate	Pentose Metabolism	plasma_metabolomics_global	severity	0.590098	Severe
arabonate/xylonate	Pentose Metabolism	plasma_metabolomics_global	severity	1.10043e-05	Severe
arabitol/xylitol	Pentose Metabolism	plasma_metabolomics_global	severity	2.90429e-13	Severe
4-hydroxyphenylacetylglutamine	Acetylated Peptides	plasma_metabolomics_global	severity	1.48328e-11	Severe
phenylacetylglutamate	Acetylated Peptides	plasma_metabolomics_global	severity	6.25211e-06	Severe
vanillylmandelate (VMA)	Tyrosine Metabolism	plasma_metabolomics_global	severity	2.33267e-07	Severe
homovanillate (HVA)	Tyrosine Metabolism	plasma_metabolomics_global	severity	1.98264e-10	Severe
vanillactate	Tyrosine Metabolism	plasma_metabolomics_global	severity	9.98618e-07	Severe
3-methoxytyrosine	Tyrosine Metabolism	plasma_metabolomics_global	severity	0.666383	Severe
lyxonate	Pentose Metabolism	plasma_metabolomics_global	mortatily	3.57793e-05	Severe
arabonate/xylonate	Pentose Metabolism	plasma_metabolomics_global	mortatily	0.00148534	Severe
arabitol/xylitol	Pentose Metabolism	plasma_metabolomics_global	mortatily	0.00153283	Severe
4-hydroxyphenylacetylglutamine	Acetylated Peptides	plasma_metabolomics_global	mortatily	0.0365972	Severe
phenylacetylglutamate	Acetylated Peptides	plasma_metabolomics_global	mortatily	0.0253687	Severe
vanillylmandelate (VMA)	Tyrosine Metabolism	plasma_metabolomics_global	mortatily	0.000395498	Severe
homovanillate (HVA)	Tyrosine Metabolism	plasma_metabolomics_global	mortatily	0.000745666	Severe
vanillactate	Tyrosine Metabolism	plasma_metabolomics_global	mortatily	0.000648166	Severe
3-methoxytyrosine	Tyrosine Metabolism	plasma_metabolomics_global	mortatily	5.21922e-05	Severe
lyxonate	Pentose Metabolism	plasma_metabolomics_global	slope4|5	0.44586	Mild
arabonate/xylonate	Pentose Metabolism	plasma_metabolomics_global	slope4|5	0.0497989	Severe
arabitol/xylitol	Pentose Metabolism	plasma_metabolomics_global	slope4|5	6.90897e-05	Severe
4-hydroxyphenylacetylglutamine	Acetylated Peptides	plasma_metabolomics_global	slope4|5	0.000693467	Severe
phenylacetylglutamate	Acetylated Peptides	plasma_metabolomics_global	slope4|5	0.0118888	Severe
vanillylmandelate (VMA)	Tyrosine Metabolism	plasma_metabolomics_global	slope4|5	0.00021739	Severe
homovanillate (HVA)	Tyrosine Metabolism	plasma_metabolomics_global	slope4|5	0.00280061	Severe
vanillactate	Tyrosine Metabolism	plasma_metabolomics_global	slope4|5	1.78399e-06	Severe
3-methoxytyrosine	Tyrosine Metabolism	plasma_metabolomics_global	slope4|5	0.161467	Mild

### Sheet: all_filtered_so_pmg_feature
feature	assay	Test	pvalue	direction
AXIN1	serum_olink	severity	0.0624427	Severe
SIRT2	serum_olink	severity	0.00178842	Severe
CX3CL1	serum_olink	severity	5.13602e-07	Severe
STAMBP	serum_olink	severity	9.47538e-07	Severe
AXIN1	serum_olink	mortatily	7.59251e-05	Mild
SIRT2	serum_olink	mortatily	0.0168567	Mild
CX3CL1	serum_olink	mortatily	0.0029655	Severe
STAMBP	serum_olink	mortatily	0.0162973	Mild
AXIN1	serum_olink	slope4|5	0.679331	Severe
SIRT2	serum_olink	slope4|5	0.000917341	Severe
CX3CL1	serum_olink	slope4|5	0.338401	Severe
STAMBP	serum_olink	slope4|5	0.000939436	Severe
homovanillate (HVA)	plasma_metabolomics_global	severity	1.98264e-10	Severe
creatinine	plasma_metabolomics_global	severity	0.00262118	Severe
uridine	plasma_metabolomics_global	severity	1.34945e-10	Mild
sucrose	plasma_metabolomics_global	severity	0.015333	Severe
vanillylmandelate (VMA)	plasma_metabolomics_global	severity	2.33267e-07	Severe
4-acetamidobutanoate	plasma_metabolomics_global	severity	5.37415e-16	Severe
2-aminobutyrate	plasma_metabolomics_global	severity	0.707802	Severe
N-acetylneuraminate	plasma_metabolomics_global	severity	3.66345e-08	Severe
3-methoxytyrosine	plasma_metabolomics_global	severity	0.666383	Severe
maleate	plasma_metabolomics_global	severity	5.60654e-15	Severe
erythritol	plasma_metabolomics_global	severity	2.80052e-09	Severe
2-pyrrolidinone	plasma_metabolomics_global	severity	4.41731e-11	Severe
pyridoxate	plasma_metabolomics_global	severity	0.011799	Severe
1-methylurate	plasma_metabolomics_global	severity	1.18637e-05	Severe
N1-methylinosine	plasma_metabolomics_global	severity	2.11718e-15	Severe
N6-carbamoylthreonyladenosine	plasma_metabolomics_global	severity	2.12903e-16	Severe
orotidine	plasma_metabolomics_global	severity	5.52702e-08	Severe
gulonate*	plasma_metabolomics_global	severity	3.49174e-06	Severe
3,4-dihydroxybutyrate	plasma_metabolomics_global	severity	1.27891e-09	Severe
4-vinylphenol sulfate	plasma_metabolomics_global	severity	0.048727	Mild
2,3-dihydroxyisovalerate	plasma_metabolomics_global	severity	0.0280461	Severe
hydantoin-5-propionate	plasma_metabolomics_global	severity	1.01441e-23	Severe
androsterone glucuronide	plasma_metabolomics_global	severity	0.00361972	Mild
1-methyl-5-imidazoleacetate	plasma_metabolomics_global	severity	0.264378	Severe
N-formylanthranilic acid	plasma_metabolomics_global	severity	0.0139792	Severe
O-sulfo-tyrosine	plasma_metabolomics_global	severity	3.53521e-09	Severe
3-methylglutarylcarnitine (2)	plasma_metabolomics_global	severity	9.66006e-08	Severe
arabonate/xylonate	plasma_metabolomics_global	severity	1.10043e-05	Severe
vanillactate	plasma_metabolomics_global	severity	9.98618e-07	Severe
C-glycosyltryptophan	plasma_metabolomics_global	severity	1.35825e-10	Severe
arabitol/xylitol	plasma_metabolomics_global	severity	2.90429e-13	Severe
phenylacetylglutamate	plasma_metabolomics_global	severity	6.25211e-06	Severe
4-hydroxyphenylacetylglutamine	plasma_metabolomics_global	severity	1.48328e-11	Severe
N-palmitoyl-sphingadienine (d18:2/16:0)*	plasma_metabolomics_global	severity	0.000351023	Severe
lyxonate	plasma_metabolomics_global	severity	0.590098	Severe
hydroxyasparagine**	plasma_metabolomics_global	severity	2.10682e-07	Severe
glutamine conjugate of C7H12O2*	plasma_metabolomics_global	severity	0.000519033	Severe
glutamine conjugate of C6H10O2 (2)*	plasma_metabolomics_global	severity	3.66972e-07	Severe
succinoyltaurine	plasma_metabolomics_global	severity	1.91932e-14	Severe
pentose acid*	plasma_metabolomics_global	severity	0.0016848	Mild
decadienedioic acid (C10:2-DC)**	plasma_metabolomics_global	severity	3.8998e-05	Severe
N,N-dimethyl-pro-pro	plasma_metabolomics_global	severity	3.45269e-21	Severe
X-12026	plasma_metabolomics_global	severity	9.95764e-13	Severe
X-12410	plasma_metabolomics_global	severity	1.13516e-07	Severe
X-12707	plasma_metabolomics_global	severity	1.92282e-05	Severe
X-16580	plasma_metabolomics_global	severity	3.73652e-08	Severe
X-19141	plasma_metabolomics_global	severity	0.945532	Mild
X-24728	plasma_metabolomics_global	severity	1.56463e-18	Severe
X-25422	plasma_metabolomics_global	severity	1.48841e-14	Severe
X-25790	plasma_metabolomics_global	severity	1.34348e-13	Severe
homovanillate (HVA)	plasma_metabolomics_global	mortatily	0.000745666	Severe
creatinine	plasma_metabolomics_global	mortatily	0.03785	Severe
uridine	plasma_metabolomics_global	mortatily	0.00821763	Mild
sucrose	plasma_metabolomics_global	mortatily	4.63082e-05	Severe
vanillylmandelate (VMA)	plasma_metabolomics_global	mortatily	0.000395498	Severe
4-acetamidobutanoate	plasma_metabolomics_global	mortatily	0.00218899	Severe
2-aminobutyrate	plasma_metabolomics_global	mortatily	0.00821763	Mild
N-acetylneuraminate	plasma_metabolomics_global	mortatily	0.0119008	Severe
3-methoxytyrosine	plasma_metabolomics_global	mortatily	5.21922e-05	Severe
maleate	plasma_metabolomics_global	mortatily	0.000278607	Severe
erythritol	plasma_metabolomics_global	mortatily	0.00380033	Severe
2-pyrrolidinone	plasma_metabolomics_global	mortatily	0.00117013	Severe
pyridoxate	plasma_metabolomics_global	mortatily	0.000148056	Severe
1-methylurate	plasma_metabolomics_global	mortatily	0.00439139	Severe
N1-methylinosine	plasma_metabolomics_global	mortatily	0.0167698	Severe
N6-carbamoylthreonyladenosine	plasma_metabolomics_global	mortatily	0.00679031	Severe
orotidine	plasma_metabolomics_global	mortatily	0.00757593	Severe
gulonate*	plasma_metabolomics_global	mortatily	0.0009209	Severe
3,4-dihydroxybutyrate	plasma_metabolomics_global	mortatily	0.000995658	Severe
4-vinylphenol sulfate	plasma_metabolomics_global	mortatily	0.00247699	Severe
2,3-dihydroxyisovalerate	plasma_metabolomics_global	mortatily	0.00471312	Severe
hydantoin-5-propionate	plasma_metabolomics_global	mortatily	0.00143921	Severe
androsterone glucuronide	plasma_metabolomics_global	mortatily	0.0208685	Severe
1-methyl-5-imidazoleacetate	plasma_metabolomics_global	mortatily	0.014279	Severe
N-formylanthranilic acid	plasma_metabolomics_global	mortatily	0.000107722	Severe
O-sulfo-tyrosine	plasma_metabolomics_global	mortatily	0.0374298	Severe
3-methylglutarylcarnitine (2)	plasma_metabolomics_global	mortatily	0.00318509	Severe
arabonate/xylonate	plasma_metabolomics_global	mortatily	0.00148534	Severe
vanillactate	plasma_metabolomics_global	mortatily	0.000648166	Severe
C-glycosyltryptophan	plasma_metabolomics_global	mortatily	0.0140619	Severe
arabitol/xylitol	plasma_metabolomics_global	mortatily	0.00153283	Severe
phenylacetylglutamate	plasma_metabolomics_global	mortatily	0.0253687	Severe
4-hydroxyphenylacetylglutamine	plasma_metabolomics_global	mortatily	0.0365972	Severe
N-palmitoyl-sphingadienine (d18:2/16:0)*	plasma_metabolomics_global	mortatily	0.0155577	Severe
lyxonate	plasma_metabolomics_global	mortatily	3.57793e-05	Severe
hydroxyasparagine**	plasma_metabolomics_global	mortatily	0.00485341	Severe
glutamine conjugate of C7H12O2*	plasma_metabolomics_global	mortatily	0.000134992	Severe
glutamine conjugate of C6H10O2 (2)*	plasma_metabolomics_global	mortatily	0.00150891	Severe
succinoyltaurine	plasma_metabolomics_global	mortatily	0.0499986	Severe
pentose acid*	plasma_metabolomics_global	mortatily	0.00114582	Severe
decadienedioic acid (C10:2-DC)**	plasma_metabolomics_global	mortatily	0.00890754	Severe
N,N-dimethyl-pro-pro	plasma_metabolomics_global	mortatily	0.00551191	Severe
X-12026	plasma_metabolomics_global	mortatily	0.00964872	Severe
X-12410	plasma_metabolomics_global	mortatily	0.00229325	Severe
X-12707	plasma_metabolomics_global	mortatily	7.96078e-05	Severe
X-16580	plasma_metabolomics_global	mortatily	0.00599463	Severe
X-19141	plasma_metabolomics_global	mortatily	0.00977313	Severe
X-24728	plasma_metabolomics_global	mortatily	0.0151712	Severe
X-25422	plasma_metabolomics_global	mortatily	0.0224854	Severe
X-25790	plasma_metabolomics_global	mortatily	0.0216888	Severe
homovanillate (HVA)	plasma_metabolomics_global	slope4|5	0.00280061	Severe
creatinine	plasma_metabolomics_global	slope4|5	7.76472e-05	Severe
uridine	plasma_metabolomics_global	slope4|5	0.0689921	Mild
sucrose	plasma_metabolomics_global	slope4|5	0.841857	Mild
vanillylmandelate (VMA)	plasma_metabolomics_global	slope4|5	0.00021739	Severe
4-acetamidobutanoate	plasma_metabolomics_global	slope4|5	0.00862286	Severe
2-aminobutyrate	plasma_metabolomics_global	slope4|5	0.169408	Severe
N-acetylneuraminate	plasma_metabolomics_global	slope4|5	7.55828e-05	Severe
3-methoxytyrosine	plasma_metabolomics_global	slope4|5	0.161467	Mild
maleate	plasma_metabolomics_global	slope4|5	0.65581	Severe
erythritol	plasma_metabolomics_global	slope4|5	0.00430305	Severe
2-pyrrolidinone	plasma_metabolomics_global	slope4|5	0.0775158	Severe
pyridoxate	plasma_metabolomics_global	slope4|5	0.543821	Mild
1-methylurate	plasma_metabolomics_global	slope4|5	0.312873	Severe
N1-methylinosine	plasma_metabolomics_global	slope4|5	8.41871e-08	Severe
N6-carbamoylthreonyladenosine	plasma_metabolomics_global	slope4|5	7.48591e-09	Severe
orotidine	plasma_metabolomics_global	slope4|5	0.000975359	Severe
gulonate*	plasma_metabolomics_global	slope4|5	0.923432	Mild
3,4-dihydroxybutyrate	plasma_metabolomics_global	slope4|5	0.861387	Mild
4-vinylphenol sulfate	plasma_metabolomics_global	slope4|5	0.0254074	Mild
2,3-dihydroxyisovalerate	plasma_metabolomics_global	slope4|5	0.538726	Mild
hydantoin-5-propionate	plasma_metabolomics_global	slope4|5	3.29887e-08	Severe
androsterone glucuronide	plasma_metabolomics_global	slope4|5	0.819008	Mild
1-methyl-5-imidazoleacetate	plasma_metabolomics_global	slope4|5	0.0173906	Severe
N-formylanthranilic acid	plasma_metabolomics_global	slope4|5	0.200452	Mild
O-sulfo-tyrosine	plasma_metabolomics_global	slope4|5	0.00203613	Severe
3-methylglutarylcarnitine (2)	plasma_metabolomics_global	slope4|5	0.0156994	Severe
arabonate/xylonate	plasma_metabolomics_global	slope4|5	0.0497989	Severe
vanillactate	plasma_metabolomics_global	slope4|5	1.78399e-06	Severe
C-glycosyltryptophan	plasma_metabolomics_global	slope4|5	3.93457e-05	Severe
arabitol/xylitol	plasma_metabolomics_global	slope4|5	6.90897e-05	Severe
phenylacetylglutamate	plasma_metabolomics_global	slope4|5	0.0118888	Severe
4-hydroxyphenylacetylglutamine	plasma_metabolomics_global	slope4|5	0.000693467	Severe
N-palmitoyl-sphingadienine (d18:2/16:0)*	plasma_metabolomics_global	slope4|5	0.214585	Severe
lyxonate	plasma_metabolomics_global	slope4|5	0.44586	Mild
hydroxyasparagine**	plasma_metabolomics_global	slope4|5	0.0826272	Severe
glutamine conjugate of C7H12O2*	plasma_metabolomics_global	slope4|5	0.0433288	Severe
glutamine conjugate of C6H10O2 (2)*	plasma_metabolomics_global	slope4|5	0.00075011	Severe
succinoyltaurine	plasma_metabolomics_global	slope4|5	0.000483372	Severe
pentose acid*	plasma_metabolomics_global	slope4|5	0.000608787	Mild
decadienedioic acid (C10:2-DC)**	plasma_metabolomics_global	slope4|5	0.00141492	Severe
N,N-dimethyl-pro-pro	plasma_metabolomics_global	slope4|5	2.72801e-05	Severe
X-12026	plasma_metabolomics_global	slope4|5	1.67727e-09	Severe
X-12410	plasma_metabolomics_global	slope4|5	0.00448203	Severe
X-12707	plasma_metabolomics_global	slope4|5	0.00518762	Severe
X-16580	plasma_metabolomics_global	slope4|5	4.09308e-06	Severe
X-19141	plasma_metabolomics_global	slope4|5	0.0453171	Mild
X-24728	plasma_metabolomics_global	slope4|5	9.69053e-06	Severe
X-25422	plasma_metabolomics_global	slope4|5	9.87459e-07	Severe
X-25790	plasma_metabolomics_global	slope4|5	3.03401e-13	Severe
