## Supplementary Tables for "Integrated longitudinal multi-omics study identifies immune programs associated with COVID-19 severity and mortality in 1152 hospitalized participants": TableS9.csv

	sympt_date_week	admit_month	sex	event_date_week	discretized_admit_age_quantile	trajectory_group	bmi	event_type	enrollment_site	respiratory_status	ethnicity	race	phase	event_location	percent_missing	plate	participant_id	resid	core_site
plasma_proteomics_targeted_final	0.00206219640152716	0.00241256142815199	0.0027844924845993	0.00300513905019426	0.00345907018673131	0.0039525125021161	0.00467038506919978	0.0092145649772228	0.00925259475076467	0.0094137178890661	0.010555487247924	0.0195022735672828	0.0368245903354778	0.0543536838237244	0.0554517221491327	0.112965347216368	0.258501848308513	0.401617812612004	NA
plasma_proteomics_global_dda_final	0.00329934981316177	0.00375759379252465	0.00597227747269103	0.00403098519708783	0.0119716165531011	0.0240574656938127	0.00375985245291623	0.00549829182190942	0.0274822976196508	0.0150169110637965	0.00560672080747052	0.00853268023744208	0.0914858188058567	0.071207983935877	0.0456324509606373	0.0488758936326043	0.201229406583918	0.422582403555542	NA
serum_olink_final	0.0138221454463843	0.00747802366527944	0.016005388644116	0.0138880474959734	0.0189617011815003	0.0504345062980212	0.00651603320112172	0.0376904632071566	0.0287393865530512	0.044210635006929	0.00205777794996497	0.028876344574802	0.0095351345756318	0.0828098179615823	0.002402830572662	0.00758437059378661	0.27150260067601	0.329307067451854	0.0281777249441726
nasal_transcriptomics_final	0.00308375425095019	0.00397884155023994	0.0224754338003166	0.0036941439636428	0.00275631017363572	0.0074169131930781	0.0150792348386242	0.00478528391612149	0.0390495708763897	0.0382089323386811	0.000939323752631973	0.00252023191005345	0.00115824614981482	0.0183600915136619	NA	0.0431379910663062	0.140717810459163	0.652637886246689	NA
nasal_transcriptomics_beforeBatchCorr	0.00322005792175815	0.0057719887716273	0.0166608143253173	0.00154064659638444	0.00346983112990057	0.00546735905620255	0.0104023225510534	0.00376513514848236	0.0391337320328272	0.0346427628189257	0.000171201884775913	0.00171382572968304	0.00367064425293888	0.0154361169218629	NA	0.161438366195961	0.128707273022233	0.564787921640067	NA
pbmc_transcriptomics_final	0.00742089143380606	0.00266999432813009	0.0319486879160794	0.0233631235269029	0.00914832692722552	0.0185777289110245	0.00556911425813462	0.0119100959438554	0.0441657280138631	0.0232495851658811	0.0029689744281418	0.00989833589810328	0.00140167886609436	0.0957193736597222	NA	0.0113464698984814	0.212821821212583	0.43426642796371	0.0535536416482607
pbmc_transcriptomics_beforeBatchCorr	0.00589240078680791	0.0022282698537624	0.0270038679275587	0.0171884242784344	0.0075625061866627	0.0139641935197511	0.00356270346419666	0.0106129529295434	0.0393962772556777	0.0199807843307558	0.00193554606240165	0.0064824295000652	0.0292918131184009	0.0805130094288699	NA	0.125049814588846	0.149437612044349	0.323436236844832	0.136461157879084
plasma_metabolomics_global_final	0.00429551656291597	0.00255628525551559	0.0258198370601275	0.00767792336690362	0.0405501079828865	0.0220529189074839	0.00583711976455534	0.026967864556122	0.0272264426548742	0.0369645808550171	0.00527864029197435	0.0153236707884698	0.0519701903437481	0.115632094059777	NA	0.0337431159715292	0.27273947221392	0.30536421936418	NA
